# *Clostridioides difficile* exploits toxin-mediated inflammation to alter the host nutritional landscape and exclude competitors from the gut microbiota

**DOI:** 10.1101/2020.08.06.238881

**Authors:** Joshua R. Fletcher, Colleen M. Pike, Ruth J. Parsons, Alissa J. Rivera, Matthew H. Foley, Michael R. McLaren, Stephanie A. Montgomery, Casey M. Theriot

## Abstract

*Clostridioides difficile* is a bacterial pathogen that causes a range of clinical disease from mild to moderate diarrhea, pseudomembranous colitis, and toxic megacolon. Typically, *C. difficile* infections (CDIs) occur after antibiotic treatment, which alters the gut microbiota, decreasing colonization resistance against *C. difficile*. Disease is mediated by two large toxins and the expression of their genes is induced upon nutrient depletion via the alternative sigma factor TcdR. Using *tcdR* mutants in two strains of *C. difficile*, we defined how toxin-induced inflammation alters *C. difficile* metabolism, tissue gene expression, and the gut microbiota to determine how inflammation by the host may be beneficial to *C. difficile*. Here we show that *C. difficile* metabolism is significantly different in the face of inflammation, with changes in many carbohydrate and amino acid uptake and utilization pathways. Host gene expression signatures suggest that degradation of collagen and other components of the extracellular matrix by matrix metalloproteinases is a major source of peptides and amino acids that supports *C. difficile* growth *in vivo*. Lastly, the inflammation induced by *C. difficile* toxin activity alters the gut microbiota, excluding members from the genus *Bacteroides* that are able to compete against *C. difficile* for the same essential nutrients released from collagen degradation.
