## Supplemental File 2 for "*Clostridioides difficile* exploits toxin-mediated inflammation to alter the host nutritional landscape and exclude competitors from the gut microbiota"

### Sheet: WT vs. tcdR, day 2
geneSet	description	link	enrichmentScore	normalizedEnrichmentScore	pValue	FDR	size	plotPath	leadingEdgeNum	leadingEdgeId	userId
GO:0050727	regulation of inflammatory response	http://amigo.geneontology.org/amigo/term/GO:0050727	0.610397	2.19144	0	0.00128183	35	./Project_wg_result1578414149_GSEA/GO_0050727.png	15	20202;20201;16176;21926;18126;12702;56221;17082;16178;16193;72512;77125;19225;17319;21938	Ccl24;Il1b;Il1r2;Il1rl1;Il33;Il6;Mif;Nos2;Ptgs2;S100a8;S100a9;Socs3;Tmem173;Tnf;Tnfrsf1b
GO:0002791	regulation of peptide secretion	http://amigo.geneontology.org/amigo/term/GO:0002791	0.5428	2.04625	0	0.0410185	42	./Project_wg_result1578414149_GSEA/GO_0002791.png	16	20202;20201;16176;21926;18126;17082;16178;17386;16175;17381;16193;16163;77125;17319;21938;12475	Cd14;Il13;Il1a;Il1b;Il1r2;Il1rl1;Il33;Il6;Mif;Mmp12;Mmp13;Nos2;S100a8;S100a9;Tnf;Tnfrsf1b
GO:0023061	signal release	http://amigo.geneontology.org/amigo/term/GO:0023061	0.739763	1.98373	0	0.0734914	10	./Project_wg_result1578414149_GSEA/GO_0023061.png	5	16176;21926;18126;16181;16193	Il1b;Il1rn;Il6;Nos2;Tnf
GO:0062012	regulation of small molecule metabolic process	http://amigo.geneontology.org/amigo/term/GO:0062012	0.640273	1.82204	0.0142096	0.0919145	13	./Project_wg_result1578414149_GSEA/GO_0062012.png	8	16176;21926;18126;16193;19225;17319;15251;22059	Hif1a;Il1b;Il6;Mif;Nos2;Ptgs2;Tnf;Trp53
GO:0015849	organic acid transport	http://amigo.geneontology.org/amigo/term/GO:0015849	0.708938	1.82538	0.00379507	0.0945347	9	./Project_wg_result1578414149_GSEA/GO_0015849.png	6	16176;21926;18126;16181;16175;17319	Il1a;Il1b;Il1rn;Mif;Nos2;Tnf
GO:0045862	positive regulation of proteolysis	http://amigo.geneontology.org/amigo/term/GO:0045862	0.552518	1.83103	0.00657895	0.0955388	24	./Project_wg_result1578414149_GSEA/GO_0045862.png	4	20202;20201;16176;21926	Il1b;S100a8;S100a9;Tnf

### Sheet: WT vs. tcR, day 4
geneSet	description	link	enrichmentScore	normalizedEnrichmentScore	pValue	FDR	size	plotPath	leadingEdgeNum	leadingEdgeId	userId
GO:0050727	regulation of inflammatory response	http://amigo.geneontology.org/amigo/term/GO:0050727	0.546435	1.96579	0	0.0547945	35	./Project_wg_result1578440514_GSEA/GO_0050727.png	16	20201;20202;16176;18126;21926;12702;14462;16178;14125;56221;12266;72512;12772;21930;21938;12258	C3;Ccl24;Ccr2;Fcer1a;Gata3;Il1b;Il1r2;Nos2;S100a8;S100a9;Serping1;Socs3;Tmem173;Tnf;Tnfaip6;Tnfrsf1b
GO:0006959	humoral immune response	http://amigo.geneontology.org/amigo/term/GO:0006959	0.731802	1.98201	0	0.0885142	11	./Project_wg_result1578440514_GSEA/GO_0006959.png	9	20202;21926;17329;14462;15945;12266;12772;12051;12258	Bcl3;C3;Ccr2;Cxcl10;Cxcl9;Gata3;S100a9;Serping1;Tnf
