## Supplemental File 5 for "*Clostridioides difficile* exploits toxin-mediated inflammation to alter the host nutritional landscape and exclude competitors from the gut microbiota"

### Sheet: ASVs
Mouse_ID	200-2-d4-cef	200-3-d4-cef	201-1-d2-cef	201-2-d4-cef	201-3-d4-cef	202-1-d4-cef	202-2-d4-cef	202-3-d2-cef	203-1-d2-cef	203-2-d2-cef	203-3-d2-cef	204-1-d4-wt	204-2-d2-wt	204-3-d4-wt	205-1-d4-wt	205-2-d4-wt	205-3-d2-wt	206-1-d2-wt	206-2-d4-wt	206-3-d4-wt	207-1-d2-wt	208-1-d2-tcdR	208-2-d4-tcdR	208-3-d4-tcdR	209-1-d4-tcdR	209-2-d2-tcdR	209-3-d4-tcdR	210-1-d4-tcdR	210-2-d2-tcdR	210-3-d4-tcdR	211-1-d2-tcdR	211-3-d2-tcdR
Cage	200	200	201	201	201	202	202	202	203	203	203	204	204	204	205	205	205	206	206	206	207	208	208	208	209	209	209	210	210	210	211	211
Day	4	4	2	4	4	4	4	2	2	2	2	4	2	4	4	4	2	2	4	4	2	2	4	4	4	2	4	4	2	4	2	2
Condition	Cefoperazone	Cefoperazone	Cefoperazone	Cefoperazone	Cefoperazone	Cefoperazone	Cefoperazone	Cefoperazone	Cefoperazone	Cefoperazone	Cefoperazone	Wild type	Wild type	Wild type	Wild type	Wild type	Wild type	Wild type	Wild type	Wild type	Wild type	tcdR	tcdR	tcdR	tcdR	tcdR	tcdR	tcdR	tcdR	tcdR	tcdR	tcdR
D_0__Bacteria;D_1__Actinobacteria;D_2__Coriobacteriia;D_3__Coriobacteriales;D_4__Coriobacteriales Incertae Sedis;D_5__uncultured;D_6__gut metagenome	0	0	0	0	0	0	2	2	0	0	0	0	0	0	0	0	0	0	0	0	0	0	0	0	0	0	0	0	0	0	0	0
D_0__Bacteria;D_1__Actinobacteria;D_2__Coriobacteriia;D_3__Coriobacteriales;D_4__Eggerthellaceae;D_5__Enterorhabdus;D_6__uncultured bacterium	0	0	0	0	0	9	9	0	0	0	0	0	0	0	0	0	0	0	0	0	0	0	0	0	0	0	0	0	0	0	0	0
D_0__Bacteria;D_1__Actinobacteria;D_2__Coriobacteriia;D_3__Coriobacteriales;D_4__Eggerthellaceae;__;__	0	0	0	0	0	4	24	4	0	0	0	0	0	0	0	0	0	0	0	0	0	0	0	0	0	0	0	0	0	0	0	0
D_0__Bacteria;D_1__Bacteroidetes;D_2__Bacteroidia;D_3__Bacteroidales;D_4__Bacteroidaceae;D_5__Bacteroides;__	0	0	0	0	0	619	498	2716	0	0	10	0	0	0	0	0	0	0	0	0	0	3	0	0	0	0	0	3620	4455	1863	0	0
D_0__Bacteria;D_1__Bacteroidetes;D_2__Bacteroidia;D_3__Bacteroidales;D_4__Muribaculaceae;__;__	0	0	0	0	0	666	1663	392	0	0	0	0	0	0	0	0	0	0	0	0	0	0	0	0	0	0	0	0	0	0	0	0
D_0__Bacteria;D_1__Cyanobacteria;D_2__Oxyphotobacteria;D_3__Chloroplast;__;__;__	0	0	0	0	0	0	0	0	0	0	0	0	0	0	0	0	0	0	0	0	3	0	0	0	0	0	0	0	0	0	0	0
D_0__Bacteria;D_1__Firmicutes;D_2__Bacilli;D_3__Bacillales;D_4__Paenibacillaceae;D_5__Paenibacillus;__	0	0	0	0	0	0	0	0	0	0	0	0	0	0	0	0	0	0	0	0	0	0	156	0	0	0	0	0	0	0	0	0
D_0__Bacteria;D_1__Firmicutes;D_2__Bacilli;D_3__Bacillales;D_4__Staphylococcaceae;D_5__Staphylococcus;__	732	575	1426	184	250	0	7	0	13	673	32	0	0	0	0	0	0	0	11	0	0	0	0	0	0	0	0	0	0	0	0	0
D_0__Bacteria;D_1__Firmicutes;D_2__Bacilli;D_3__Bacillales;D_4__Thermoactinomycetaceae;D_5__Thermoactinomyces;__	0	0	0	0	0	0	0	0	2	0	0	0	0	0	0	0	0	0	0	0	0	0	0	0	0	0	0	0	0	0	0	0
D_0__Bacteria;D_1__Firmicutes;D_2__Bacilli;D_3__Lactobacillales;D_4__Enterococcaceae;D_5__Enterococcus;__	1882	1155	4983	4017	2046	8	26	1453	4671	3194	6350	230	5185	898	430	490	1532	1545	2201	598	3682	4228	1078	957	382	2064	532	1417	2045	327	1675	2777
D_0__Bacteria;D_1__Firmicutes;D_2__Bacilli;D_3__Lactobacillales;D_4__Lactobacillaceae;D_5__Lactobacillus;__	0	0	0	0	0	0	0	0	0	0	0	0	9	0	0	0	0	0	0	0	0	0	0	0	0	0	0	0	0	0	0	0
D_0__Bacteria;D_1__Firmicutes;D_2__Bacilli;D_3__Lactobacillales;D_4__Streptococcaceae;D_5__Streptococcus;D_6__Streptococcus thermophilus TH1435	0	3	0	0	0	0	0	0	0	0	0	0	0	0	0	0	2	0	0	0	0	0	0	0	0	0	0	0	0	0	0	0
D_0__Bacteria;D_1__Firmicutes;D_2__Clostridia;D_3__Clostridiales;D_4__Clostridiales vadinBB60 group;D_5__uncultured bacterium;D_6__uncultured bacterium	0	0	0	0	0	4	46	0	0	0	0	20	0	0	145	138	0	0	964	0	0	0	34	0	0	0	0	0	0	0	0	0
D_0__Bacteria;D_1__Firmicutes;D_2__Clostridia;D_3__Clostridiales;D_4__Clostridiales vadinBB60 group;__;__	0	0	0	0	0	0	5	0	0	0	0	0	0	0	0	0	0	0	0	0	0	0	0	0	0	0	0	0	0	0	0	0
D_0__Bacteria;D_1__Firmicutes;D_2__Clostridia;D_3__Clostridiales;D_4__Family XIII;D_5__[Eubacterium] brachy group;D_6__uncultured bacterium	0	0	0	0	0	9	13	2	0	0	0	0	0	0	0	0	0	0	0	0	0	0	0	0	0	0	0	0	0	0	0	0
D_0__Bacteria;D_1__Firmicutes;D_2__Clostridia;D_3__Clostridiales;D_4__Family XIII;D_5__[Eubacterium] nodatum group;__	0	0	0	0	0	22	0	15	0	0	0	0	0	0	0	0	0	0	0	0	0	0	0	0	0	0	0	0	0	0	0	0
D_0__Bacteria;D_1__Firmicutes;D_2__Clostridia;D_3__Clostridiales;D_4__Lachnospiraceae;D_5__A2;D_6__uncultured bacterium	0	0	0	0	0	0	0	0	0	0	0	0	0	0	0	0	0	0	0	0	0	0	9	0	0	0	0	0	0	0	0	0
D_0__Bacteria;D_1__Firmicutes;D_2__Clostridia;D_3__Clostridiales;D_4__Lachnospiraceae;D_5__A2;__	0	0	0	0	0	0	0	0	0	0	0	0	0	0	51	7	0	0	0	0	0	4	6	17	0	0	27	18	3	33	0	0
D_0__Bacteria;D_1__Firmicutes;D_2__Clostridia;D_3__Clostridiales;D_4__Lachnospiraceae;D_5__ASF356;D_6__uncultured bacterium	8	0	0	7	343	22	31	0	0	0	0	136	304	23	67	34	42	0	0	0	596	0	13	0	176	0	112	0	0	0	328	1212
D_0__Bacteria;D_1__Firmicutes;D_2__Clostridia;D_3__Clostridiales;D_4__Lachnospiraceae;D_5__ASF356;__	22	0	0	0	540	18	61	18	0	0	0	176	419	52	118	92	44	0	0	0	719	0	22	23	219	0	205	0	0	0	465	1464
D_0__Bacteria;D_1__Firmicutes;D_2__Clostridia;D_3__Clostridiales;D_4__Lachnospiraceae;D_5__Blautia;D_6__Lachnospiraceae bacterium DW59	0	0	0	0	0	0	0	0	0	0	0	0	0	0	32	0	0	0	0	0	0	0	0	0	0	0	0	0	0	0	0	0
D_0__Bacteria;D_1__Firmicutes;D_2__Clostridia;D_3__Clostridiales;D_4__Lachnospiraceae;D_5__Blautia;__	0	0	0	0	0	0	18	0	0	0	0	0	0	0	0	0	0	0	0	0	0	0	0	0	0	0	0	0	0	0	0	0
D_0__Bacteria;D_1__Firmicutes;D_2__Clostridia;D_3__Clostridiales;D_4__Lachnospiraceae;D_5__Dorea;__	0	0	0	0	0	0	180	2	0	0	0	0	0	0	0	0	0	0	0	0	0	0	0	0	0	0	0	0	0	0	0	0
D_0__Bacteria;D_1__Firmicutes;D_2__Clostridia;D_3__Clostridiales;D_4__Lachnospiraceae;D_5__GCA-900066575;D_6__uncultured bacterium	0	0	0	0	0	54	47	0	0	0	0	0	0	0	0	0	0	0	0	0	0	0	0	0	0	0	0	0	0	0	0	0
D_0__Bacteria;D_1__Firmicutes;D_2__Clostridia;D_3__Clostridiales;D_4__Lachnospiraceae;D_5__Lachnoclostridium;D_6__Dorea sp. 5-2	0	26	0	0	0	0	0	0	0	0	0	0	0	0	0	0	0	0	0	0	0	2	0	0	0	0	0	40	0	0	0	0
D_0__Bacteria;D_1__Firmicutes;D_2__Clostridia;D_3__Clostridiales;D_4__Lachnospiraceae;D_5__Lachnoclostridium;__	0	56	0	0	0	91	33	37	0	0	0	243	0	0	0	7	0	0	0	0	0	0	0	22	0	0	33	173	0	273	0	0
D_0__Bacteria;D_1__Firmicutes;D_2__Clostridia;D_3__Clostridiales;D_4__Lachnospiraceae;D_5__Lachnospiraceae FCS020 group;D_6__uncultured bacterium	0	0	0	0	0	6	0	0	0	0	0	0	0	0	0	0	0	0	0	0	0	0	0	0	0	0	0	0	0	0	0	0
D_0__Bacteria;D_1__Firmicutes;D_2__Clostridia;D_3__Clostridiales;D_4__Lachnospiraceae;D_5__Lachnospiraceae FCS020 group;__	416	0	0	0	0	14	34	9	0	0	0	0	0	0	0	0	0	0	0	0	0	0	29	21	0	0	0	0	0	0	0	0
D_0__Bacteria;D_1__Firmicutes;D_2__Clostridia;D_3__Clostridiales;D_4__Lachnospiraceae;D_5__Lachnospiraceae NK4A136 group;D_6__Lachnospiraceae bacterium COE1	0	0	0	30	45	0	0	0	0	0	0	0	0	0	0	47	5	0	0	0	0	11	57	334	288	42	257	257	0	193	370	182
D_0__Bacteria;D_1__Firmicutes;D_2__Clostridia;D_3__Clostridiales;D_4__Lachnospiraceae;D_5__Lachnospiraceae NK4A136 group;__	2360	167	0	0	0	468	336	63	0	0	0	1247	118	560	145	0	0	0	0	0	0	6	102	15	6	0	0	20	0	135	0	0
D_0__Bacteria;D_1__Firmicutes;D_2__Clostridia;D_3__Clostridiales;D_4__Lachnospiraceae;D_5__Lachnospiraceae UCG-001;D_6__uncultured Clostridiales bacterium	0	0	0	0	0	0	0	0	0	0	0	0	0	0	0	0	0	0	0	0	0	0	0	0	0	0	0	117	0	0	0	0
D_0__Bacteria;D_1__Firmicutes;D_2__Clostridia;D_3__Clostridiales;D_4__Lachnospiraceae;D_5__Lachnospiraceae UCG-001;D_6__uncultured bacterium	0	0	0	0	0	0	0	0	0	0	0	10	0	0	0	0	0	0	0	0	0	0	0	0	0	0	0	89	0	0	0	0
D_0__Bacteria;D_1__Firmicutes;D_2__Clostridia;D_3__Clostridiales;D_4__Lachnospiraceae;D_5__Lachnospiraceae UCG-006;D_6__uncultured bacterium	0	0	0	0	0	7	86	0	0	0	0	65	0	29	63	52	0	0	0	0	0	0	50	52	14	0	9	17	0	9	2	0
D_0__Bacteria;D_1__Firmicutes;D_2__Clostridia;D_3__Clostridiales;D_4__Lachnospiraceae;D_5__Marvinbryantia;D_6__Clostridiales bacterium CIEAF 012	0	0	0	0	0	0	0	0	0	0	0	16	0	0	0	0	0	0	0	0	0	0	30	11	0	0	0	0	0	0	0	0
D_0__Bacteria;D_1__Firmicutes;D_2__Clostridia;D_3__Clostridiales;D_4__Lachnospiraceae;D_5__Marvinbryantia;__	0	0	0	0	0	0	0	0	0	0	0	0	0	0	0	0	0	0	0	0	0	0	12	0	0	0	0	0	0	0	0	0
D_0__Bacteria;D_1__Firmicutes;D_2__Clostridia;D_3__Clostridiales;D_4__Lachnospiraceae;D_5__Roseburia;__	0	0	0	0	0	0	0	0	0	0	0	0	0	0	3	0	0	0	0	0	0	0	10	69	47	0	15	19	0	0	7	0
D_0__Bacteria;D_1__Firmicutes;D_2__Clostridia;D_3__Clostridiales;D_4__Lachnospiraceae;D_5__Tyzzerella 3;D_6__uncultured bacterium	0	0	0	0	0	10	71	0	0	0	0	0	0	4	0	0	0	0	0	0	0	0	0	0	0	0	0	0	0	8	0	0
D_0__Bacteria;D_1__Firmicutes;D_2__Clostridia;D_3__Clostridiales;D_4__Lachnospiraceae;D_5__[Eubacterium] ventriosum group;D_6__uncultured Clostridiales bacterium	0	0	0	0	0	2	5	0	0	0	0	0	0	0	0	0	0	0	0	0	0	6	0	0	0	0	0	6	0	0	0	0
D_0__Bacteria;D_1__Firmicutes;D_2__Clostridia;D_3__Clostridiales;D_4__Lachnospiraceae;D_5__[Eubacterium] xylanophilum group;D_6__uncultured bacterium	0	0	0	2	0	0	122	0	0	0	0	13	0	0	0	0	0	0	0	0	0	0	0	0	0	0	0	0	0	0	0	0
D_0__Bacteria;D_1__Firmicutes;D_2__Clostridia;D_3__Clostridiales;D_4__Lachnospiraceae;D_5__uncultured;D_6__Clostridium sp. Clone-49	0	0	0	0	0	220	177	22	0	0	0	35	0	19	34	25	0	0	132	0	5	38	293	157	140	0	97	317	0	367	98	0
D_0__Bacteria;D_1__Firmicutes;D_2__Clostridia;D_3__Clostridiales;D_4__Lachnospiraceae;D_5__uncultured;D_6__Clostridium sp. Culture-41	0	0	0	0	0	0	0	0	0	0	0	46	0	0	0	0	0	0	0	0	0	0	49	32	0	0	13	0	0	3	0	0
D_0__Bacteria;D_1__Firmicutes;D_2__Clostridia;D_3__Clostridiales;D_4__Lachnospiraceae;D_5__uncultured;D_6__Clostridium sp. Culture-54	0	0	0	0	0	24	100	7	0	0	0	5	0	11	0	0	0	0	0	0	0	0	0	0	0	0	0	0	0	0	0	0
D_0__Bacteria;D_1__Firmicutes;D_2__Clostridia;D_3__Clostridiales;D_4__Lachnospiraceae;__;__	2863	1467	0	0	0	1720	2533	210	0	0	15	784	70	831	815	364	0	0	1417	5	29	202	1719	1404	2919	59	1216	1166	0	980	1640	156
D_0__Bacteria;D_1__Firmicutes;D_2__Clostridia;D_3__Clostridiales;D_4__Peptococcaceae;D_5__uncultured;D_6__uncultured organism	0	0	0	0	0	0	0	0	0	0	0	0	0	0	0	0	0	0	0	0	0	0	0	0	0	0	56	0	0	0	0	0
D_0__Bacteria;D_1__Firmicutes;D_2__Clostridia;D_3__Clostridiales;D_4__Peptococcaceae;D_5__uncultured;__	0	0	0	0	0	27	62	0	0	0	0	0	0	0	0	0	0	0	0	0	0	0	0	0	0	0	0	0	0	21	0	0
D_0__Bacteria;D_1__Firmicutes;D_2__Clostridia;D_3__Clostridiales;D_4__Peptostreptococcaceae;D_5__Clostridioides;__	0	0	0	0	0	0	0	0	0	0	7	68	2005	186	111	87	971	954	468	196	1588	2007	294	256	172	982	201	383	821	154	972	1735
D_0__Bacteria;D_1__Firmicutes;D_2__Clostridia;D_3__Clostridiales;D_4__Ruminococcaceae;D_5__Anaerotruncus;D_6__uncultured bacterium	0	0	0	0	0	27	22	15	0	0	0	0	0	0	207	155	0	0	0	0	0	0	0	0	3	0	277	0	0	0	304	0
D_0__Bacteria;D_1__Firmicutes;D_2__Clostridia;D_3__Clostridiales;D_4__Ruminococcaceae;D_5__Butyricicoccus;D_6__uncultured bacterium	0	0	0	0	0	15	120	10	0	0	0	0	0	0	144	59	0	0	0	0	0	0	371	89	0	0	0	0	0	0	0	0
D_0__Bacteria;D_1__Firmicutes;D_2__Clostridia;D_3__Clostridiales;D_4__Ruminococcaceae;D_5__Harryflintia;D_6__uncultured bacterium	0	0	0	0	0	3	0	0	0	0	0	0	0	0	0	0	0	0	0	0	0	0	0	0	0	0	0	0	0	0	0	0
D_0__Bacteria;D_1__Firmicutes;D_2__Clostridia;D_3__Clostridiales;D_4__Ruminococcaceae;D_5__Oscillibacter;D_6__Clostridiales bacterium CIEAF 021	0	0	0	0	0	0	66	0	0	0	0	0	0	0	0	0	0	0	0	0	0	0	0	0	0	0	0	0	0	0	0	0
D_0__Bacteria;D_1__Firmicutes;D_2__Clostridia;D_3__Clostridiales;D_4__Ruminococcaceae;D_5__Oscillibacter;D_6__uncultured bacterium	0	0	0	0	0	5	20	0	0	0	0	0	0	0	0	0	0	0	0	0	0	0	0	0	0	0	0	0	0	0	0	0
D_0__Bacteria;D_1__Firmicutes;D_2__Clostridia;D_3__Clostridiales;D_4__Ruminococcaceae;D_5__Oscillibacter;__	107	52	0	0	0	332	63	45	0	0	0	18	0	17	0	0	0	0	0	0	0	0	4	7	0	0	0	66	0	16	0	0
D_0__Bacteria;D_1__Firmicutes;D_2__Clostridia;D_3__Clostridiales;D_4__Ruminococcaceae;D_5__Ruminiclostridium 5;D_6__Ruminiclostridium sp. KB18	0	0	0	0	0	26	111	0	0	0	0	0	0	0	0	0	0	0	0	0	0	0	0	0	0	0	3	4	0	4	0	0
D_0__Bacteria;D_1__Firmicutes;D_2__Clostridia;D_3__Clostridiales;D_4__Ruminococcaceae;D_5__Ruminiclostridium 5;D_6__uncultured bacterium	0	0	0	0	0	31	23	0	0	0	0	0	0	0	0	0	0	0	0	0	0	0	0	0	0	0	0	0	0	0	0	0
D_0__Bacteria;D_1__Firmicutes;D_2__Clostridia;D_3__Clostridiales;D_4__Ruminococcaceae;D_5__Ruminiclostridium 5;__	0	0	0	0	0	38	24	10	0	0	0	12	0	0	0	0	0	0	0	0	0	0	0	29	9	0	0	0	0	0	0	0
D_0__Bacteria;D_1__Firmicutes;D_2__Clostridia;D_3__Clostridiales;D_4__Ruminococcaceae;D_5__Ruminiclostridium 6;D_6__uncultured bacterium	0	0	0	0	0	29	33	0	0	0	0	0	0	0	0	0	0	0	0	0	0	0	0	0	0	0	0	0	0	0	0	0
D_0__Bacteria;D_1__Firmicutes;D_2__Clostridia;D_3__Clostridiales;D_4__Ruminococcaceae;D_5__Ruminiclostridium 9;__	0	0	0	0	0	52	78	25	0	0	0	0	0	0	0	0	0	0	0	0	0	0	0	116	29	0	30	96	0	26	0	0
D_0__Bacteria;D_1__Firmicutes;D_2__Clostridia;D_3__Clostridiales;D_4__Ruminococcaceae;D_5__Ruminiclostridium;D_6__uncultured bacterium	0	0	0	0	0	8	115	0	0	0	0	0	0	0	0	29	0	0	0	0	0	0	0	0	2	0	0	0	0	0	0	0
D_0__Bacteria;D_1__Firmicutes;D_2__Clostridia;D_3__Clostridiales;D_4__Ruminococcaceae;D_5__Ruminococcaceae UCG-010;__	0	0	0	0	0	0	11	0	0	0	0	0	0	0	0	0	0	0	0	0	0	0	0	0	0	0	0	0	0	0	0	0
D_0__Bacteria;D_1__Firmicutes;D_2__Clostridia;D_3__Clostridiales;D_4__Ruminococcaceae;D_5__Ruminococcaceae UCG-014;__	0	0	0	0	0	47	15	0	0	0	0	0	0	0	0	0	0	0	0	0	0	0	0	0	0	0	0	0	0	0	0	0
D_0__Bacteria;D_1__Firmicutes;D_2__Clostridia;D_3__Clostridiales;D_4__Ruminococcaceae;D_5__uncultured;__	0	0	0	0	0	94	77	0	0	0	0	31	0	0	12	20	0	0	11	0	0	0	30	55	61	0	38	5	0	24	2	0
D_0__Bacteria;D_1__Firmicutes;D_2__Clostridia;D_3__Clostridiales;D_4__Ruminococcaceae;__;__	26	0	0	0	0	112	297	7	0	0	0	51	0	5	0	69	0	0	0	0	0	0	47	31	0	0	0	20	0	0	111	6
D_0__Bacteria;D_1__Firmicutes;D_2__Erysipelotrichia;D_3__Erysipelotrichales;D_4__Erysipelotrichaceae;D_5__Erysipelatoclostridium;__	0	0	0	0	0	15	0	11	0	0	0	0	0	0	0	0	0	0	0	0	0	0	0	0	0	0	0	0	0	0	0	0
D_0__Bacteria;D_1__Firmicutes;D_2__Erysipelotrichia;D_3__Erysipelotrichales;D_4__Erysipelotrichaceae;D_5__Turicibacter;D_6__uncultured bacterium	47	68	4	368	233	30	0	0	0	0	7	0	30	0	0	0	0	0	0	0	37	0	143	129	444	105	181	471	434	373	0	11
D_0__Bacteria;D_1__Firmicutes;D_2__Erysipelotrichia;D_3__Erysipelotrichales;D_4__Erysipelotrichaceae;D_5__uncultured bacterium;D_6__uncultured bacterium	0	0	0	0	0	0	0	27	0	0	0	0	0	0	44	27	0	0	0	0	21	0	146	26	0	0	0	0	0	0	306	174
D_0__Bacteria;D_1__Firmicutes;D_2__Erysipelotrichia;D_3__Erysipelotrichales;D_4__Erysipelotrichaceae;D_5__uncultured;D_6__uncultured bacterium	0	0	0	0	0	11	2	0	0	0	0	49	14	264	290	177	0	0	0	0	0	0	164	91	106	0	37	139	77	43	240	29
D_0__Bacteria;D_1__Firmicutes;D_2__Erysipelotrichia;D_3__Erysipelotrichales;D_4__Erysipelotrichaceae;__;__	0	0	0	0	0	7	19	0	0	0	0	0	0	0	0	0	0	0	0	0	0	0	0	0	0	0	0	0	0	0	0	0
D_0__Bacteria;D_1__Firmicutes;__;__;__;__;__	0	0	0	10	0	0	0	0	0	0	0	0	0	0	0	0	0	0	0	0	0	0	0	0	0	0	0	0	0	0	0	0
D_0__Bacteria;D_1__Proteobacteria;D_2__Gammaproteobacteria;D_3__Betaproteobacteriales;D_4__Burkholderiaceae;D_5__Parasutterella;__	0	0	0	0	0	24	21	198	0	0	0	0	0	0	0	0	0	0	0	0	0	0	0	0	0	0	0	282	534	164	0	0
D_0__Bacteria;D_1__Proteobacteria;D_2__Gammaproteobacteria;D_3__Pseudomonadales;D_4__Pseudomonadaceae;D_5__Pseudomonas;__	2	6	7	0	0	0	0	0	0	0	6	0	5	2	0	0	0	3	0	0	6	0	0	0	0	0	0	0	0	0	4	0
D_0__Bacteria;D_1__Tenericutes;D_2__Mollicutes;D_3__Anaeroplasmatales;D_4__Anaeroplasmataceae;D_5__Anaeroplasma;D_6__uncultured bacterium	0	0	0	0	0	0	0	0	0	0	0	123	0	0	0	0	0	0	0	0	0	0	0	0	0	0	0	0	0	0	0	0
D_0__Bacteria;D_1__Verrucomicrobia;D_2__Verrucomicrobiae;D_3__Verrucomicrobiales;D_4__Akkermansiaceae;D_5__Akkermansia;__	0	0	0	0	0	930	1899	2077	0	0	0	350	0	1033	0	0	0	0	0	0	0	0	0	0	0	0	0	1666	0	691	0	7

### Sheet: Taxonomy
Feature ID Taxon Confidence
#q2:types categorical categorical
9908fffab7ed4f3bec44cda2f5084d49 D_0__Bacteria;D_1__Firmicutes;D_2__Bacilli;D_3__Lactobacillales;D_4__Enterococcaceae;D_5__Enterococcus 0.9882462806968766
99bccd58aaeb00f98e22add40be6e36b D_0__Bacteria;D_1__Firmicutes;D_2__Clostridia;D_3__Clostridiales;D_4__Peptostreptococcaceae;D_5__Clostridioides 0.965591994949875
836cd5ea357ad392c00a7e48d921be1d D_0__Bacteria;D_1__Bacteroidetes;D_2__Bacteroidia;D_3__Bacteroidales;D_4__Bacteroidaceae;D_5__Bacteroides 0.9999998700359454
7b28c20e72c6c95b3e604f0849245770 D_0__Bacteria;D_1__Verrucomicrobia;D_2__Verrucomicrobiae;D_3__Verrucomicrobiales;D_4__Akkermansiaceae;D_5__Akkermansia 0.9999998947879556
2197e3c697e9c1427ae1c3277d3c71f9 D_0__Bacteria;D_1__Firmicutes;D_2__Clostridia;D_3__Clostridiales;D_4__Lachnospiraceae;D_5__ASF356 0.9998108014243539
27b0bca5c048a9dfade9558dcf685681 D_0__Bacteria;D_1__Firmicutes;D_2__Clostridia;D_3__Clostridiales;D_4__Lachnospiraceae 0.9997724358660702
7b9c8d4a1896d84d92ab4820edd025a6 D_0__Bacteria;D_1__Firmicutes;D_2__Bacilli;D_3__Bacillales;D_4__Staphylococcaceae;D_5__Staphylococcus 0.9001436228885014
85db0d60e8985f5dd02b1b3c10e2c371 D_0__Bacteria;D_1__Firmicutes;D_2__Clostridia;D_3__Clostridiales;D_4__Lachnospiraceae;D_5__ASF356;D_6__uncultured bacterium 0.8529561680339419
ef3a40c4f26b5019887d73ceaaab84f2 D_0__Bacteria;D_1__Firmicutes;D_2__Clostridia;D_3__Clostridiales;D_4__Lachnospiraceae;D_5__Lachnospiraceae NK4A136 group 0.9751522927099208
df0e3d38eec730326754d8c17a8b8efe D_0__Bacteria;D_1__Firmicutes;D_2__Erysipelotrichia;D_3__Erysipelotrichales;D_4__Erysipelotrichaceae;D_5__Turicibacter;D_6__uncultured bacterium 0.7693332722380338
0e6645acd71bc7e1dc285638b8c3b44b D_0__Bacteria;D_1__Firmicutes;D_2__Clostridia;D_3__Clostridiales;D_4__Lachnospiraceae 0.9998336453942365
9b4036adb487adfe4ca484346b5b9a7b D_0__Bacteria;D_1__Firmicutes;D_2__Clostridia;D_3__Clostridiales;D_4__Lachnospiraceae;D_5__Lachnospiraceae NK4A136 group 0.9330490939953251
35b8c10c192360a7cdad628a185e99e5 D_0__Bacteria;D_1__Firmicutes;D_2__Clostridia;D_3__Clostridiales;D_4__Lachnospiraceae 0.9998194911602293
1fdb09b154f347c35de3aad68774cb79 D_0__Bacteria;D_1__Firmicutes;D_2__Clostridia;D_3__Clostridiales;D_4__Lachnospiraceae 0.9998196168159735
b0393e75df8338f8224463cb1b34efbd D_0__Bacteria;D_1__Firmicutes;D_2__Erysipelotrichia;D_3__Erysipelotrichales;D_4__Erysipelotrichaceae;D_5__uncultured;D_6__uncultured bacterium 0.9134277235017905
226ab97195d19858d059fffaef17f5d7 D_0__Bacteria;D_1__Firmicutes;D_2__Clostridia;D_3__Clostridiales;D_4__Lachnospiraceae;D_5__uncultured;D_6__Clostridium sp. Clone-49 0.8401929756007567
bbee9f3d2ff7eae779b70c7ac2c971e4 D_0__Bacteria;D_1__Bacteroidetes;D_2__Bacteroidia;D_3__Bacteroidales;D_4__Muribaculaceae 0.9986991146288925
1328ddadac3f2d08eb25e79a18f7e574 D_0__Bacteria;D_1__Firmicutes;D_2__Clostridia;D_3__Clostridiales;D_4__Lachnospiraceae 0.9999280062307465
fe9a3e2c5c45bec637506a2ae1eb243c D_0__Bacteria;D_1__Firmicutes;D_2__Clostridia;D_3__Clostridiales;D_4__Clostridiales vadinBB60 group;D_5__uncultured bacterium;D_6__uncultured bacterium 0.9134235526556705
daae43be6cf06991f62a085ba8bff3b6 D_0__Bacteria;D_1__Bacteroidetes;D_2__Bacteroidia;D_3__Bacteroidales;D_4__Muribaculaceae 0.9991790156749742
69a11f927915e2a3ba1f7b9c84486527 D_0__Bacteria;D_1__Proteobacteria;D_2__Gammaproteobacteria;D_3__Betaproteobacteriales;D_4__Burkholderiaceae;D_5__Parasutterella 0.9999902631705948
dd3f1d27af1be908d3c3fd143339aa9c D_0__Bacteria;D_1__Firmicutes;D_2__Clostridia;D_3__Clostridiales;D_4__Lachnospiraceae;D_5__Lachnospiraceae NK4A136 group;D_6__Lachnospiraceae bacterium COE1 0.9984364907379379
9db5855bd9b253f9c84c6b36b3e25451 D_0__Bacteria;D_1__Firmicutes;D_2__Clostridia;D_3__Clostridiales;D_4__Lachnospiraceae 0.9993522927689161
c2ad34addc26f871b36e062f6816d89f D_0__Bacteria;D_1__Firmicutes;D_2__Clostridia;D_3__Clostridiales;D_4__Lachnospiraceae 0.9999289532841374
0f2a5acc53e55f2c9f0c7409421dc5a0 D_0__Bacteria;D_1__Firmicutes;D_2__Clostridia;D_3__Clostridiales;D_4__Ruminococcaceae;D_5__Anaerotruncus;D_6__uncultured bacterium 0.7157424176897186
b4138e283c45cf0bc5387f9794bdfbcf D_0__Bacteria;D_1__Firmicutes;D_2__Clostridia;D_3__Clostridiales;D_4__Lachnospiraceae;D_5__Lachnospiraceae NK4A136 group;D_6__Lachnospiraceae bacterium COE1 0.995650487295687
a452acdd4133942f4427f17e596c9a80 D_0__Bacteria;D_1__Firmicutes;D_2__Clostridia;D_3__Clostridiales;D_4__Lachnospiraceae 0.9998412221474295
99ee92e36a3bfda54437f2370facd8c8 D_0__Bacteria;D_1__Firmicutes;D_2__Clostridia;D_3__Clostridiales;D_4__Ruminococcaceae;D_5__Butyricicoccus;D_6__uncultured bacterium 0.8980184297684087
37a7e187d35366eb6167cbe90e558af1 D_0__Bacteria;D_1__Firmicutes;D_2__Clostridia;D_3__Clostridiales;D_4__Lachnospiraceae 0.9984766742892303
97d033725a3fcb0e6b0f9554365d4e0f D_0__Bacteria;D_1__Firmicutes;D_2__Erysipelotrichia;D_3__Erysipelotrichales;D_4__Erysipelotrichaceae;D_5__uncultured bacterium;D_6__uncultured bacterium 0.7819399921709635
34e330f47d6b0b3a7742855c99c1730b D_0__Bacteria;D_1__Firmicutes;D_2__Clostridia;D_3__Clostridiales;D_4__Lachnospiraceae 0.9998659616964445
08eedcaf8f982611c4982038139f6271 D_0__Bacteria;D_1__Firmicutes;D_2__Clostridia;D_3__Clostridiales;D_4__Lachnospiraceae 0.9997527408345277
4598e7db6dff8f019ff4f6c50dc05df4 D_0__Bacteria;D_1__Firmicutes;D_2__Clostridia;D_3__Clostridiales;D_4__Lachnospiraceae 0.9999644939321349
8da18b476b64f6f053647455b6890f80 D_0__Bacteria;D_1__Firmicutes;D_2__Clostridia;D_3__Clostridiales;D_4__Ruminococcaceae;D_5__Oscillibacter 0.9066488768851293
4debdb072999105a06ee39aa8779f01c D_0__Bacteria;D_1__Firmicutes;D_2__Clostridia;D_3__Clostridiales;D_4__Lachnospiraceae 0.9997280776062075
0dd0551c0dd279c12d8a31ad016f0a7b D_0__Bacteria;D_1__Firmicutes;D_2__Clostridia;D_3__Clostridiales;D_4__Lachnospiraceae;D_5__Lachnoclostridium 0.7876860996331603
2b33752353804e5616919765189fded9 D_0__Bacteria;D_1__Firmicutes;D_2__Clostridia;D_3__Clostridiales;D_4__Lachnospiraceae 0.9995596256916564
a80466eb93811bc792e1524c6afc316a D_0__Bacteria;D_1__Firmicutes;D_2__Clostridia;D_3__Clostridiales;D_4__Lachnospiraceae 0.9987188188307213
fcc84f75257e928f79853e39bb2c6d23 D_0__Bacteria;D_1__Firmicutes;D_2__Clostridia;D_3__Clostridiales;D_4__Lachnospiraceae;D_5__Lachnospiraceae FCS020 group 0.9362736916363822
37a0a427f45ea3b8299b4a41c10d02e6 D_0__Bacteria;D_1__Firmicutes;D_2__Clostridia;D_3__Clostridiales;D_4__Lachnospiraceae;D_5__Lachnospiraceae NK4A136 group 0.7740646054768501
2cb9d327a68b996786813f0f2c1811c4 D_0__Bacteria;D_1__Firmicutes;D_2__Clostridia;D_3__Clostridiales;D_4__Lachnospiraceae;D_5__uncultured;D_6__Clostridium sp. Clone-49 0.73588522961712
c8738b09261f9ea1f3414e16667fac02 D_0__Bacteria;D_1__Firmicutes;D_2__Clostridia;D_3__Clostridiales;D_4__Lachnospiraceae 0.9996080605965039
22907d450b79c927e4ffe34a2d09d2aa D_0__Bacteria;D_1__Firmicutes;D_2__Clostridia;D_3__Clostridiales;D_4__Lachnospiraceae;D_5__Lachnoclostridium 0.8454524337796682
b539fc5b8526efb37342c72b3766b72f D_0__Bacteria;D_1__Firmicutes;D_2__Clostridia;D_3__Clostridiales;D_4__Lachnospiraceae 0.9997453215885264
83183c1d868ac822c4dbcc0c6d1304ac D_0__Bacteria;D_1__Firmicutes;D_2__Clostridia;D_3__Clostridiales;D_4__Lachnospiraceae 0.9997912693492885
901c9973bde010c1a5c49023e63cc252 D_0__Bacteria;D_1__Firmicutes;D_2__Clostridia;D_3__Clostridiales;D_4__Lachnospiraceae 0.9993794584055943
958d78a02bef69a795806f97adb117ea D_0__Bacteria;D_1__Firmicutes;D_2__Clostridia;D_3__Clostridiales;D_4__Ruminococcaceae;D_5__Ruminiclostridium 9 0.9243326075084034
ecb3759e804e8c86d9fb0de817207fe9 D_0__Bacteria;D_1__Firmicutes;D_2__Clostridia;D_3__Clostridiales;D_4__Ruminococcaceae;D_5__uncultured 0.9579267244440995
1e040db0048bb4067f6d355cb45648dd D_0__Bacteria;D_1__Firmicutes;D_2__Clostridia;D_3__Clostridiales;D_4__Lachnospiraceae 0.9999240781127241
c5aad5ebe154556c8422b669638c0745 D_0__Bacteria;D_1__Firmicutes;D_2__Clostridia;D_3__Clostridiales;D_4__Ruminococcaceae 0.9999599333057273
47eeca752612e4d68fc683462f8d7872 D_0__Bacteria;D_1__Firmicutes;D_2__Clostridia;D_3__Clostridiales;D_4__Lachnospiraceae 0.9997939248052816
682dde043b6d08cf20021dc1e423446d D_0__Bacteria;D_1__Firmicutes;D_2__Clostridia;D_3__Clostridiales;D_4__Lachnospiraceae;D_5__Lachnospiraceae UCG-006;D_6__uncultured bacterium 0.9070403112052681
3f574a1c6ddd83e13a9f0c0d99628511 D_0__Bacteria;D_1__Firmicutes;D_2__Clostridia;D_3__Clostridiales;D_4__Ruminococcaceae 0.9996986934295321
a1fe1f45720a7ea7649cbaff45fa34e3 D_0__Bacteria;D_1__Firmicutes;D_2__Clostridia;D_3__Clostridiales;D_4__Lachnospiraceae 0.999845864602841
f54447ae705d557e2c2b3777fbdd56f0 D_0__Bacteria;D_1__Firmicutes;D_2__Clostridia;D_3__Clostridiales;D_4__Lachnospiraceae 0.9988107779315143
8e6f1849d93723676dff6cb1962941a8 D_0__Bacteria;D_1__Firmicutes;D_2__Clostridia;D_3__Clostridiales;D_4__Lachnospiraceae 0.990045958885906
f9c752d5c510e07c457e029af2d6d31b D_0__Bacteria;D_1__Firmicutes;D_2__Clostridia;D_3__Clostridiales;D_4__Lachnospiraceae 0.9992065969019024
50c77a7d7927650d7b1a093e9d2c62de D_0__Bacteria;D_1__Firmicutes;D_2__Clostridia;D_3__Clostridiales;D_4__Lachnospiraceae 0.9786325988217094
811f358e4e89eecbd75298ffce878cba D_0__Bacteria;D_1__Firmicutes;D_2__Clostridia;D_3__Clostridiales;D_4__Lachnospiraceae;D_5__uncultured;D_6__Clostridium sp. Clone-49 0.7405294510681893
b3b9843bbbe0fbf712a588255088fd4c D_0__Bacteria;D_1__Firmicutes;D_2__Clostridia;D_3__Clostridiales;D_4__Lachnospiraceae;D_5__Dorea 0.8192883112255985
d80a7337f5b24c90a8cc2dd4d9896e61 D_0__Bacteria;D_1__Firmicutes;D_2__Clostridia;D_3__Clostridiales;D_4__Lachnospiraceae 0.9998788239140696
5f09e0e726ecafb8d3d90d9237c33017 D_0__Bacteria;D_1__Firmicutes;D_2__Clostridia;D_3__Clostridiales;D_4__Lachnospiraceae;D_5__Roseburia 0.729381113880699
898eb92ef2d1ef893f7d0c383527b44d D_0__Bacteria;D_1__Firmicutes;D_2__Clostridia;D_3__Clostridiales;D_4__Lachnospiraceae;D_5__Lachnospiraceae UCG-006;D_6__uncultured bacterium 0.9449811222730643
ef5c15da7632abb7bfffba81c7841593 D_0__Bacteria;D_1__Firmicutes;D_2__Bacilli;D_3__Bacillales;D_4__Paenibacillaceae;D_5__Paenibacillus 0.9966070636557005
e04cb8c96d35fee0e181a15fc4511d0c D_0__Bacteria;D_1__Firmicutes;D_2__Clostridia;D_3__Clostridiales;D_4__Lachnospiraceae 0.9998576249543853
f9f60c2b7142924f5bf6369037234212 D_0__Bacteria;D_1__Firmicutes;D_2__Clostridia;D_3__Clostridiales;D_4__Ruminococcaceae;D_5__uncultured 0.7858917483681553
15029a53d91a033bae30c1ad032ad804 D_0__Bacteria;D_1__Firmicutes;D_2__Clostridia;D_3__Clostridiales;D_4__Lachnospiraceae 0.9998584633201245
3cec387e3e89982bf989b857f7c296d1 D_0__Bacteria;D_1__Firmicutes;D_2__Clostridia;D_3__Clostridiales;D_4__Lachnospiraceae 0.9999565229330618
325ce268c8bbe026198a5ca3dbaad5b9 D_0__Bacteria;D_1__Firmicutes;D_2__Clostridia;D_3__Clostridiales;D_4__Lachnospiraceae;D_5__uncultured;D_6__Clostridium sp. Culture-54 0.9975798302485707
2a89717b521dc276ae1bd08090909dc4 D_0__Bacteria;D_1__Firmicutes;D_2__Clostridia;D_3__Clostridiales;D_4__Ruminococcaceae;D_5__Ruminiclostridium 5;D_6__Ruminiclostridium sp. KB18 0.8859829659432947
2cf0267a31dc6f1b8ee65c913b8f6e4d D_0__Bacteria;D_1__Firmicutes;D_2__Clostridia;D_3__Clostridiales;D_4__Lachnospiraceae 0.9998715877581085
3d2cd874a4eea35af603ca0c0c25c89f D_0__Bacteria;D_1__Firmicutes;D_2__Clostridia;D_3__Clostridiales;D_4__Lachnospiraceae;D_5__[Eubacterium] xylanophilum group;D_6__uncultured bacterium 0.7248010055102894
1c281deaf71c6d702d1ddadfa953eac6 D_0__Bacteria;D_1__Firmicutes;D_2__Clostridia;D_3__Clostridiales;D_4__Lachnospiraceae 0.9998477169147969
35f3ce6a0ee2829e6ccb193be3c4338b D_0__Bacteria;D_1__Tenericutes;D_2__Mollicutes;D_3__Anaeroplasmatales;D_4__Anaeroplasmataceae;D_5__Anaeroplasma;D_6__uncultured bacterium 0.9982732928440747
6c921e3ae0af506f54295d074ca071bc D_0__Bacteria;D_1__Firmicutes;D_2__Clostridia;D_3__Clostridiales;D_4__Lachnospiraceae;D_5__A2 0.9995750383438831
b310236a69032ef47e5c274f5256115a D_0__Bacteria;D_1__Firmicutes;D_2__Clostridia;D_3__Clostridiales;D_4__Lachnospiraceae 0.9998980392457273
df1e3080300aed496c300246714bd838 D_0__Bacteria;D_1__Firmicutes;D_2__Clostridia;D_3__Clostridiales;D_4__Lachnospiraceae;D_5__Lachnospiraceae UCG-001;D_6__uncultured Clostridiales bacterium 0.8322839929541174
4422afa5e085d3e4373b56dd5c28160d D_0__Bacteria;D_1__Firmicutes;D_2__Clostridia;D_3__Clostridiales;D_4__Lachnospiraceae;D_5__uncultured;D_6__Clostridium sp. Culture-41 0.9010734117305047
9c6688b479e664fa9d070647653e49ed D_0__Bacteria;D_1__Firmicutes;D_2__Clostridia;D_3__Clostridiales;D_4__Lachnospiraceae;D_5__Lachnospiraceae NK4A136 group 0.9323402028719482
3ee3085cd6f25c2449332df3675b9eee D_0__Bacteria;D_1__Firmicutes;D_2__Clostridia;D_3__Clostridiales;D_4__Lachnospiraceae 0.9994871139493465
f1b5d72cafaaea7b61c531cb90452d9c D_0__Bacteria;D_1__Firmicutes;D_2__Clostridia;D_3__Clostridiales;D_4__Peptococcaceae;D_5__uncultured 0.9427482370653064
aa19b65fa066defdc12ae4b7f2f00066 D_0__Bacteria;D_1__Firmicutes;D_2__Clostridia;D_3__Clostridiales;D_4__Lachnospiraceae;D_5__GCA-900066575;D_6__uncultured bacterium 0.8697553587977895
c982470b2a0c52e8606b0898f3616f42 D_0__Bacteria;D_1__Firmicutes;D_2__Clostridia;D_3__Clostridiales;D_4__Lachnospiraceae 0.9995346212386539
7799200040e84123975fe96a93db4500 D_0__Bacteria;D_1__Firmicutes;D_2__Clostridia;D_3__Clostridiales;D_4__Lachnospiraceae;D_5__Tyzzerella 3;D_6__uncultured bacterium 0.9242003298564098
83675d30639c20d61e9f59c2b956ee5b D_0__Bacteria;D_1__Firmicutes;D_2__Clostridia;D_3__Clostridiales;D_4__Lachnospiraceae 0.9999012910453388
d93a3ef54cd04d16c30a94e15287caf4 D_0__Bacteria;D_1__Firmicutes;D_2__Clostridia;D_3__Clostridiales;D_4__Lachnospiraceae;D_5__Lachnospiraceae UCG-001;D_6__uncultured bacterium 0.9108113158161917
1841ceeb252a3e471065c84c01175567 D_0__Bacteria;D_1__Firmicutes;D_2__Clostridia;D_3__Clostridiales;D_4__Lachnospiraceae 0.9981044613466453
ce78414357068359ddae6a47b6592a08 D_0__Bacteria;D_1__Firmicutes;D_2__Clostridia;D_3__Clostridiales;D_4__Ruminococcaceae;D_5__Ruminiclostridium;D_6__uncultured bacterium 0.914035409169276
d85f7c80c1ad16d5903ce9d78ade5916 D_0__Bacteria;D_1__Firmicutes;D_2__Clostridia;D_3__Clostridiales;D_4__Ruminococcaceae 0.9978565011405562
9f4373f8c06d8d3224c4a427ef0d8b24 D_0__Bacteria;D_1__Firmicutes;D_2__Clostridia;D_3__Clostridiales;D_4__Ruminococcaceae;D_5__Ruminiclostridium 5 0.9890961379836265
9b1eab40b5453fd44898096c535a3590 D_0__Bacteria;D_1__Firmicutes;D_2__Clostridia;D_3__Clostridiales;D_4__Lachnospiraceae;D_5__Lachnoclostridium;D_6__Dorea sp. 5-2 0.7850856617270208
d92d53b67f4b4a2516ca359494db4c24 D_0__Bacteria;D_1__Firmicutes;D_2__Clostridia;D_3__Clostridiales;D_4__Ruminococcaceae;D_5__Oscillibacter;D_6__Clostridiales bacterium CIEAF 021 0.8354211640048809
8ac6eb8f6cb6cb09ec627e2a9cc972bd D_0__Bacteria;D_1__Firmicutes;D_2__Clostridia;D_3__Clostridiales;D_4__Lachnospiraceae;D_5__Lachnospiraceae UCG-006;D_6__uncultured bacterium 0.8169502884364106
922d33a2963d3e87a3d4df6b82371235 D_0__Bacteria;D_1__Firmicutes;D_2__Bacilli;D_3__Bacillales;D_4__Staphylococcaceae;D_5__Staphylococcus 0.9951235179049223
50313555c1a4385e25c85b06a5c8ad42 D_0__Bacteria;D_1__Firmicutes;D_2__Clostridia;D_3__Clostridiales;D_4__Lachnospiraceae 0.9998558962215813
bfa3561ca0d31bca54be08e2d9f7937f D_0__Bacteria;D_1__Firmicutes;D_2__Clostridia;D_3__Clostridiales;D_4__Lachnospiraceae 0.9999546995865533
b0f809cbabf3ac99182581ec095868b2 D_0__Bacteria;D_1__Firmicutes;D_2__Clostridia;D_3__Clostridiales;D_4__Lachnospiraceae 0.9956887459267001
4a18a72af06424cd6600b6f548ea8f05 D_0__Bacteria;D_1__Firmicutes;D_2__Clostridia;D_3__Clostridiales;D_4__Ruminococcaceae;D_5__Ruminiclostridium 6;D_6__uncultured bacterium 0.7088741488631302
deb6cb498b1f0a2e2098d8698813c54b D_0__Bacteria;D_1__Firmicutes;D_2__Clostridia;D_3__Clostridiales;D_4__Lachnospiraceae;D_5__Marvinbryantia;D_6__Clostridiales bacterium CIEAF 012 0.8484593010241828
0f276b28ea3ba352f6fd667c1e298c38 D_0__Bacteria;D_1__Firmicutes;D_2__Clostridia;D_3__Clostridiales;D_4__Ruminococcaceae;D_5__Ruminococcaceae UCG-014 0.9999802589658436
11401ee29264e6f60b65371a2601cd07 D_0__Bacteria;D_1__Firmicutes;D_2__Clostridia;D_3__Clostridiales;D_4__Peptococcaceae;D_5__uncultured;D_6__uncultured organism 0.985657211220971
5f1f6453ad88dc836876671d27f97f58 D_0__Bacteria;D_1__Firmicutes;D_2__Clostridia;D_3__Clostridiales;D_4__Lachnospiraceae 0.9939313370327464
f95b1ff191764f53c85f7e7ab0efb549 D_0__Bacteria;D_1__Firmicutes;D_2__Clostridia;D_3__Clostridiales;D_4__Lachnospiraceae 0.9997074643687277
f74772c312ecf2f0278c402953e04d93 D_0__Bacteria;D_1__Bacteroidetes;D_2__Bacteroidia;D_3__Bacteroidales;D_4__Muribaculaceae 0.9993092753162442
4e1bda045e6ba843353281138c649093 D_0__Bacteria;D_1__Firmicutes;D_2__Clostridia;D_3__Clostridiales;D_4__Lachnospiraceae 0.9999561728493659
e438498696e4ce6da6b786e98f911a9e D_0__Bacteria;D_1__Firmicutes;D_2__Clostridia;D_3__Clostridiales;D_4__Lachnospiraceae 0.9998571224093065
1ea2c3e2a528db3d3be74e6d87fc2942 D_0__Bacteria;D_1__Firmicutes;D_2__Clostridia;D_3__Clostridiales;D_4__Lachnospiraceae 0.9999504856711569
ee766857ab5fc018ac26632146bc90e1 D_0__Bacteria;D_1__Firmicutes;D_2__Clostridia;D_3__Clostridiales;D_4__Ruminococcaceae 0.9999239312773909
840320d7f6d7e9149a050f538af0f1f2 D_0__Bacteria;D_1__Firmicutes;D_2__Clostridia;D_3__Clostridiales;D_4__Ruminococcaceae 0.9999565353295424
f64f55b1af9b863086103dbf76e94e9f D_0__Bacteria;D_1__Firmicutes;D_2__Clostridia;D_3__Clostridiales;D_4__Ruminococcaceae;D_5__Ruminiclostridium 5;D_6__uncultured bacterium 0.8988570388116949
885af48524af5ccac2ffcff5abf6c1f9 D_0__Bacteria;D_1__Firmicutes;D_2__Clostridia;D_3__Clostridiales;D_4__Ruminococcaceae;D_5__Ruminiclostridium;D_6__uncultured bacterium 0.7716456353687434
b9ed1a2c86edb972db7742981e6901da D_0__Bacteria;D_1__Firmicutes;D_2__Clostridia;D_3__Clostridiales;D_4__Ruminococcaceae 0.9990375354219055
9f3ae9f6096976f00cd7c13a4717ff1c D_0__Bacteria;D_1__Firmicutes;D_2__Clostridia;D_3__Clostridiales;D_4__Lachnospiraceae 0.9998040505859733
4f234722e5011840e4f72bf4cc055083 D_0__Bacteria;D_1__Firmicutes;D_2__Clostridia;D_3__Clostridiales;D_4__Ruminococcaceae;D_5__Ruminiclostridium 5 0.9883561529713027
941e8c48a16ad7d48c343538ef921633 D_0__Bacteria;D_1__Firmicutes;D_2__Clostridia;D_3__Clostridiales;D_4__Lachnospiraceae 0.9996979719392962
5648dccee530d68ceb3e4d7d22cf8756 D_0__Bacteria;D_1__Proteobacteria;D_2__Gammaproteobacteria;D_3__Pseudomonadales;D_4__Pseudomonadaceae;D_5__Pseudomonas 0.9992877803808007
62dc76a09326c359be5946507e82e9fa D_0__Bacteria;D_1__Firmicutes;D_2__Clostridia;D_3__Clostridiales;D_4__Family XIII;D_5__[Eubacterium] nodatum group 0.9176815271473533
7d518e827d9d6a525a3c1d4b64bdc73c D_0__Bacteria;D_1__Firmicutes;D_2__Clostridia;D_3__Clostridiales;D_4__Ruminococcaceae 0.9999739284051554
0f4a15d85033f63632e910d9603f3918 D_0__Bacteria;D_1__Firmicutes;D_2__Clostridia;D_3__Clostridiales;D_4__Lachnospiraceae 0.9991285425440165
2d01d21dc12ee96d173b6ab4e83f9a3b D_0__Bacteria;D_1__Firmicutes;D_2__Clostridia;D_3__Clostridiales;D_4__Lachnospiraceae 0.9994952196471527
805c0959b90cd47bb52d9f6571c5fb6a D_0__Bacteria;D_1__Firmicutes;D_2__Clostridia;D_3__Clostridiales;D_4__Ruminococcaceae;D_5__Ruminiclostridium 9 0.9076315670970745
af140e3881d1c74ce8b17a5c8979dfa5 D_0__Bacteria;D_1__Firmicutes;D_2__Clostridia;D_3__Clostridiales;D_4__Lachnospiraceae 0.99896591216577
4ac5de6617d5b4d5201a8d2d98c785e7 D_0__Bacteria;D_1__Firmicutes;D_2__Clostridia;D_3__Clostridiales;D_4__Ruminococcaceae 0.9896688317217677
185fd5fa18cb1cc8b0fa2bacf60af299 D_0__Bacteria;D_1__Firmicutes;D_2__Clostridia;D_3__Clostridiales;D_4__Lachnospiraceae 0.9991084795139115
e36be349dea51383ef7c2f26dd242def D_0__Bacteria;D_1__Firmicutes;D_2__Clostridia;D_3__Clostridiales;D_4__Clostridiales vadinBB60 group;D_5__uncultured bacterium;D_6__uncultured bacterium 0.9417223327583756
2491b6fd794f93238622a0a4f4e586fb D_0__Bacteria;D_1__Firmicutes;D_2__Clostridia;D_3__Clostridiales;D_4__Lachnospiraceae;D_5__Lachnoclostridium 0.8158306124656944
af5b96431f030adbd446db31ed2256c0 D_0__Bacteria;D_1__Actinobacteria;D_2__Coriobacteriia;D_3__Coriobacteriales;D_4__Eggerthellaceae 0.9999998560224825
c7205100c08de2585db74f670a36edf9 D_0__Bacteria;D_1__Firmicutes;D_2__Clostridia;D_3__Clostridiales;D_4__Lachnospiraceae;D_5__Blautia;D_6__Lachnospiraceae bacterium DW59 0.9698074733803641
f3e9d78daeea42d345080748e31ae3dd D_0__Bacteria;D_1__Firmicutes;D_2__Clostridia;D_3__Clostridiales;D_4__Ruminococcaceae;D_5__Ruminiclostridium 9 0.9182814430262475
8ee89f151c34530344deec07ac9bee81 D_0__Bacteria;D_1__Firmicutes;D_2__Clostridia;D_3__Clostridiales;D_4__Clostridiales vadinBB60 group;D_5__uncultured bacterium;D_6__uncultured bacterium 0.9132487031502091
08faf2041b38f0c8f2faa68e7d5edd31 D_0__Bacteria;D_1__Firmicutes;D_2__Clostridia;D_3__Clostridiales;D_4__Lachnospiraceae 0.9992426956916761
7807a7c66b7e44dcda14bb67b2e6a4b4 D_0__Bacteria;D_1__Firmicutes;D_2__Clostridia;D_3__Clostridiales;D_4__Ruminococcaceae;D_5__Ruminiclostridium 9 0.9578340906469416
b65410081c87ed629211d7fb136ec45f D_0__Bacteria;D_1__Firmicutes;D_2__Clostridia;D_3__Clostridiales;D_4__Lachnospiraceae 0.9912723487379796
926aa876f26dfc5e05a6d6823fd7caa4 D_0__Bacteria;D_1__Firmicutes;D_2__Clostridia;D_3__Clostridiales;D_4__Lachnospiraceae 0.9999038252632889
ff30b3d451a318cb5fcf4a87f83927ad D_0__Bacteria;D_1__Firmicutes;D_2__Clostridia;D_3__Clostridiales;D_4__Lachnospiraceae 0.9997769544848213
b301115074f6e3de36efa48b692c7f8b D_0__Bacteria;D_1__Firmicutes;D_2__Clostridia;D_3__Clostridiales;D_4__Lachnospiraceae;D_5__uncultured;D_6__Clostridium sp. Culture-41 0.8039122641382974
c67805e12dc927c5b3ba6b192381ecf7 D_0__Bacteria;D_1__Firmicutes;D_2__Clostridia;D_3__Clostridiales;D_4__Lachnospiraceae;D_5__A2 0.9991418516369655
45b76e49b6500d8d245c2f27f6fbb143 D_0__Bacteria;D_1__Firmicutes;D_2__Erysipelotrichia;D_3__Erysipelotrichales;D_4__Erysipelotrichaceae;D_5__Erysipelatoclostridium 0.9998751996472863
0b0e03a032c5cc2b1c3b7af60839de9a D_0__Bacteria;D_1__Firmicutes;D_2__Clostridia;D_3__Clostridiales;D_4__Lachnospiraceae 0.9998092345517721
c19c906ba229e4d72bd09632ac4b6a9a D_0__Bacteria;D_1__Firmicutes;D_2__Clostridia;D_3__Clostridiales;D_4__Ruminococcaceae;D_5__Ruminiclostridium 9 0.8284458912528062
a828d86ae6b1ae29eea5092499bc99df D_0__Bacteria;D_1__Firmicutes;D_2__Clostridia;D_3__Clostridiales;D_4__Family XIII;D_5__[Eubacterium] brachy group;D_6__uncultured bacterium 0.8435069650237551
5810a546133ce2a9e01ba21225a87263 D_0__Bacteria;D_1__Firmicutes;D_2__Clostridia;D_3__Clostridiales;D_4__Clostridiales vadinBB60 group;D_5__uncultured bacterium;D_6__uncultured bacterium 0.976117936552862
bf34422106e5974ddf75216e2c05273c D_0__Bacteria;D_1__Firmicutes;D_2__Clostridia;D_3__Clostridiales;D_4__Ruminococcaceae;D_5__Ruminiclostridium;D_6__uncultured bacterium 0.9419273016074572
31217980cfdf305668ba9c8482a34e81 D_0__Bacteria;D_1__Firmicutes;D_2__Clostridia;D_3__Clostridiales;D_4__Lachnospiraceae 0.999849695545353
d925f54f2129619db22eb998d6021440 D_0__Bacteria;D_1__Firmicutes;D_2__Clostridia;D_3__Clostridiales;D_4__Ruminococcaceae;D_5__Anaerotruncus;D_6__uncultured bacterium 0.9981668367557418
20ac30224f0d6923615fbc03ac84563f D_0__Bacteria;D_1__Firmicutes;D_2__Clostridia;D_3__Clostridiales;D_4__Ruminococcaceae;D_5__Ruminiclostridium 9 0.8412795323847347
60a2e0a4d6760de56ad66a42a4093dc5 D_0__Bacteria;D_1__Firmicutes;D_2__Clostridia;D_3__Clostridiales;D_4__Lachnospiraceae 0.9999158811662572
401e9cda8dd173db76e03cfe30f2274e D_0__Bacteria;D_1__Firmicutes;D_2__Clostridia;D_3__Clostridiales;D_4__Ruminococcaceae;D_5__Oscillibacter;D_6__uncultured bacterium 0.7647994203225854
d084b32d5ad7ee012fef1f2de8889355 D_0__Bacteria;D_1__Firmicutes;D_2__Clostridia;D_3__Clostridiales;D_4__Lachnospiraceae;D_5__[Eubacterium] ventriosum group;D_6__uncultured Clostridiales bacterium 0.9264679079884447
0c35ef455512ff56fcb00ec029af259c D_0__Bacteria;D_1__Firmicutes;D_2__Clostridia;D_3__Clostridiales;D_4__Lachnospiraceae;D_5__Blautia 0.9999317605628297
2fb954083b3f1afcaffc373517d20d85 D_0__Bacteria;D_1__Firmicutes;D_2__Clostridia;D_3__Clostridiales;D_4__Lachnospiraceae;D_5__Lachnospiraceae FCS020 group 0.9565877140368563
ebc6b8b4fcd1993be87b1f2188c5fe9b D_0__Bacteria;D_1__Firmicutes;D_2__Clostridia;D_3__Clostridiales;D_4__Lachnospiraceae 0.9998363091208586
912487364b4fda5993a03f47d60111e9 D_0__Bacteria;D_1__Firmicutes;D_2__Clostridia;D_3__Clostridiales;D_4__Ruminococcaceae;D_5__Oscillibacter 0.8266994548584199
daf471369c8df7afa7849741660d855b D_0__Bacteria;D_1__Firmicutes;D_2__Clostridia;D_3__Clostridiales;D_4__Lachnospiraceae;D_5__A2 0.7168346393004578
cf6638b77d234084c256c5898fe8fe3b D_0__Bacteria;D_1__Firmicutes;D_2__Clostridia;D_3__Clostridiales;D_4__Lachnospiraceae 0.9838604810086715
6116fd7dc95407952dfa6a8cad835556 D_0__Bacteria;D_1__Firmicutes;D_2__Erysipelotrichia;D_3__Erysipelotrichales;D_4__Erysipelotrichaceae 0.9999967999252075
b2097d12843899152a99e4faeb92e3e6 D_0__Bacteria;D_1__Firmicutes;D_2__Clostridia;D_3__Clostridiales;D_4__Ruminococcaceae 0.9993533904935574
3e3f3715c117bd6dbfc4b3a5074f4619 D_0__Bacteria;D_1__Firmicutes;D_2__Clostridia;D_3__Clostridiales;D_4__Lachnospiraceae;D_5__Marvinbryantia 0.7865716135865088
4ed11405ae0cd46d8c58ce2a90094823 D_0__Bacteria;D_1__Firmicutes;D_2__Clostridia;D_3__Clostridiales;D_4__Ruminococcaceae;D_5__Ruminiclostridium 5;D_6__uncultured bacterium 0.8309687372125242
85781f76fdd51f1cea0eab36c8b76a12 D_0__Bacteria;D_1__Firmicutes;D_2__Erysipelotrichia;D_3__Erysipelotrichales;D_4__Erysipelotrichaceae 0.9915633669839964
eb780084d3c5b406ff6ff7a4734850ec D_0__Bacteria;D_1__Firmicutes;D_2__Clostridia;D_3__Clostridiales;D_4__Lachnospiraceae 0.9993944647679744
ee92daa238d9b91f85aef29b32ee15c0 D_0__Bacteria;D_1__Firmicutes;D_2__Clostridia;D_3__Clostridiales;D_4__Ruminococcaceae;D_5__Ruminococcaceae UCG-010 0.9992063760867514
09af78f2a5924c675ecc73006739515e D_0__Bacteria;D_1__Firmicutes 0.9998757462594248
f76f9398a707c47754f8308d099abd13 D_0__Bacteria;D_1__Firmicutes;D_2__Clostridia;D_3__Clostridiales;D_4__Lachnospiraceae;D_5__Lachnospiraceae UCG-001;D_6__uncultured bacterium 0.8935215444974575
b18037a224663cf99b188ff37ab195d4 D_0__Bacteria;D_1__Actinobacteria;D_2__Coriobacteriia;D_3__Coriobacteriales;D_4__Eggerthellaceae;D_5__Enterorhabdus;D_6__uncultured bacterium 0.9966185713376956
5f3b5d51532d10ae97116181c071c4ac D_0__Bacteria;D_1__Firmicutes;D_2__Clostridia;D_3__Clostridiales;D_4__Lachnospiraceae 0.9997425542284744
383effd264b8c9db0f78e2067355d32e D_0__Bacteria;D_1__Actinobacteria;D_2__Coriobacteriia;D_3__Coriobacteriales;D_4__Eggerthellaceae;D_5__Enterorhabdus;D_6__uncultured bacterium 0.951310365302402
0df6c802966e8670279671824da4f10a D_0__Bacteria;D_1__Firmicutes;D_2__Bacilli;D_3__Lactobacillales;D_4__Lactobacillaceae;D_5__Lactobacillus 0.999975548270254
ce40f273a2b6e2ca6c9a07d963892f67 D_0__Bacteria;D_1__Firmicutes;D_2__Clostridia;D_3__Clostridiales;D_4__Lachnospiraceae;D_5__A2;D_6__uncultured bacterium 0.9656606460017811
303a7154d796227f169b54201738c2ac D_0__Bacteria;D_1__Firmicutes;D_2__Clostridia;D_3__Clostridiales;D_4__Ruminococcaceae;D_5__Ruminiclostridium 5 0.9738312452267311
c14f690b5be51e8e3cafd10bf438e62c D_0__Bacteria;D_1__Firmicutes;D_2__Clostridia;D_3__Clostridiales;D_4__Lachnospiraceae 0.9999543881309325
e2f7a842202a007080729d9ad28399fd D_0__Bacteria;D_1__Firmicutes;D_2__Clostridia;D_3__Clostridiales;D_4__Ruminococcaceae;D_5__Ruminiclostridium;D_6__uncultured bacterium 0.8155749236419201
fd54faa463e99098527833fc9d14c4da D_0__Bacteria;D_1__Firmicutes;D_2__Clostridia;D_3__Clostridiales;D_4__Lachnospiraceae 0.9998258807875423
bbf28acea339ce56c66f7d5b71df9376 D_0__Bacteria;D_1__Firmicutes;D_2__Clostridia;D_3__Clostridiales;D_4__Ruminococcaceae 0.9361055049423506
267f0b79b4cb63a3a7d91e5ba41c9e5a D_0__Bacteria;D_1__Firmicutes;D_2__Clostridia;D_3__Clostridiales;D_4__Lachnospiraceae;D_5__Lachnospiraceae FCS020 group;D_6__uncultured bacterium 0.7720840532724879
0fde62806e4413be1846e836dba2c786 D_0__Bacteria;D_1__Firmicutes;D_2__Clostridia;D_3__Clostridiales;D_4__Ruminococcaceae;D_5__Ruminococcaceae UCG-014 0.9999509557425984
b0b54f18da2602e0ad70c468c61cfa76 D_0__Bacteria;D_1__Firmicutes;D_2__Clostridia;D_3__Clostridiales;D_4__Lachnospiraceae 0.9991116627993601
fd496fd32dc8c08ade2e8b6c9d8ee13d D_0__Bacteria;D_1__Firmicutes;D_2__Bacilli;D_3__Lactobacillales;D_4__Streptococcaceae;D_5__Streptococcus;D_6__Streptococcus thermophilus TH1435 0.9044162233340298
ef7a59a2c2a260e03e8e6df36b757be8 D_0__Bacteria;D_1__Firmicutes;D_2__Clostridia;D_3__Clostridiales;D_4__Ruminococcaceae;D_5__Oscillibacter;D_6__uncultured bacterium 0.9022020306195377
ba99dcbf16da30112ea68753ad99694d D_0__Bacteria;D_1__Firmicutes;D_2__Clostridia;D_3__Clostridiales;D_4__Lachnospiraceae 0.9955397948344921
1e497e1ac49d920ea0cdd51644f96fcf D_0__Bacteria;D_1__Firmicutes;D_2__Clostridia;D_3__Clostridiales;D_4__Clostridiales vadinBB60 group 0.7947531957871029
c29a1209aee424e1e5c50205c14fc1c1 D_0__Bacteria;D_1__Firmicutes;D_2__Clostridia;D_3__Clostridiales;D_4__Ruminococcaceae 0.9931876293947902
650759a14d7d83aa00a5a8ea0723bf42 D_0__Bacteria;D_1__Firmicutes;D_2__Clostridia;D_3__Clostridiales;D_4__Ruminococcaceae;D_5__Ruminiclostridium 5 0.896258161516572
da655131b22bfd130476359a287ed672 D_0__Bacteria;D_1__Firmicutes;D_2__Clostridia;D_3__Clostridiales;D_4__Lachnospiraceae 0.9997657125036867
f7428585b7cf8d65f206036a5852adab D_0__Bacteria;D_1__Firmicutes;D_2__Clostridia;D_3__Clostridiales;D_4__Lachnospiraceae 0.9994062466846121
069cac6284ddc95e3a47d27b1706a3ba D_0__Bacteria;D_1__Firmicutes;D_2__Clostridia;D_3__Clostridiales;D_4__Lachnospiraceae 0.9959546028496109
731f05b0a2cd5a295eed1bf67823ec44 D_0__Bacteria;D_1__Firmicutes;D_2__Clostridia;D_3__Clostridiales;D_4__Ruminococcaceae;D_5__Ruminiclostridium 6;D_6__uncultured bacterium 0.9563262998712576
66d1e4b6f0ef06ccc59cd7a077412b00 D_0__Bacteria;D_1__Firmicutes;D_2__Clostridia;D_3__Clostridiales;D_4__Clostridiales vadinBB60 group;D_5__uncultured bacterium;D_6__uncultured bacterium 0.8991389790029665
0f9cfa64c3e4088bc13380313167877e D_0__Bacteria;D_1__Firmicutes;D_2__Clostridia;D_3__Clostridiales;D_4__Lachnospiraceae 0.9997024970125885
ef3077e29c09386b198cdb01674b2d2c D_0__Bacteria;D_1__Firmicutes;D_2__Clostridia;D_3__Clostridiales;D_4__Lachnospiraceae 0.9998480978314013
47937deadbc6b335dee74ee7511681de D_0__Bacteria;D_1__Firmicutes;D_2__Clostridia;D_3__Clostridiales;D_4__Ruminococcaceae;D_5__Ruminiclostridium 5;D_6__Ruminiclostridium sp. KB18 0.8364661792225007
dfeb96db7dd4b9c7002726c3ae77e100 D_0__Bacteria;D_1__Proteobacteria;D_2__Gammaproteobacteria;D_3__Pseudomonadales;D_4__Pseudomonadaceae;D_5__Pseudomonas 0.9988549674381744
b99156ca841e99c7dc23bb92689252ea D_0__Bacteria;D_1__Firmicutes;D_2__Clostridia;D_3__Clostridiales;D_4__Ruminococcaceae;D_5__Harryflintia;D_6__uncultured bacterium 0.9409955042821864
732508462abb92ecc9657ab2e2c16864 D_0__Bacteria;D_1__Firmicutes;D_2__Clostridia;D_3__Clostridiales;D_4__Lachnospiraceae 0.9995417707481556
8aa3468755d0e04f6ef5fa721a28640a D_0__Bacteria;D_1__Cyanobacteria;D_2__Oxyphotobacteria;D_3__Chloroplast 0.9999999952955354
1ca6c232223e11140a64765c71b31445 D_0__Bacteria;D_1__Firmicutes;D_2__Clostridia;D_3__Clostridiales;D_4__Lachnospiraceae 0.9997758192212544
cf875aa5375131a1cd5c9fb01cca5f1e D_0__Bacteria;D_1__Firmicutes;D_2__Clostridia;D_3__Clostridiales;D_4__Lachnospiraceae 0.9999794300416386
247f0a7241091a79024281e22d918626 D_0__Bacteria;D_1__Firmicutes;D_2__Bacilli;D_3__Lactobacillales;D_4__Enterococcaceae;D_5__Enterococcus 0.92310141372235
223141ee97781bbede60bb494d599448 D_0__Bacteria;D_1__Firmicutes;D_2__Clostridia;D_3__Clostridiales;D_4__Lachnospiraceae;D_5__[Eubacterium] xylanophilum group;D_6__uncultured bacterium 0.8257863292715192
822da9070cd88705af8854c676a13272 D_0__Bacteria;D_1__Firmicutes;D_2__Clostridia;D_3__Clostridiales;D_4__Lachnospiraceae 0.9804989710530787
afe97ddf03b1547b071b95b474fabaf8 D_0__Bacteria;D_1__Bacteroidetes;D_2__Bacteroidia;D_3__Bacteroidales;D_4__Bacteroidaceae;D_5__Bacteroides 0.9852574531523797
f72b5be328b41c6ae17571247392784d D_0__Bacteria;D_1__Firmicutes;D_2__Clostridia;D_3__Clostridiales;D_4__Ruminococcaceae 0.9525119820623382
9ce79e2776dfd73f34023a5a2f95d436 D_0__Bacteria;D_1__Actinobacteria;D_2__Coriobacteriia;D_3__Coriobacteriales;D_4__Coriobacteriales Incertae Sedis;D_5__uncultured;D_6__gut metagenome 0.9873280521823796
17bdfb911db32265975bcbb2db9411f2 D_0__Bacteria;D_1__Actinobacteria;D_2__Coriobacteriia;D_3__Coriobacteriales;D_4__Coriobacteriales Incertae Sedis;D_5__uncultured;D_6__gut metagenome 0.9835329449763547
702e821793e8ad73e60a49ee91165118 D_0__Bacteria;D_1__Firmicutes;D_2__Bacilli;D_3__Bacillales;D_4__Thermoactinomycetaceae;D_5__Thermoactinomyces 0.9719818725449895
e1d34bfaee639f5be81d28b8b33c5e2f D_0__Bacteria;D_1__Firmicutes;D_2__Clostridia;D_3__Clostridiales;D_4__Lachnospiraceae 0.9907053130877216
b6121d29a892ef2dc28e00ad3b709c2f D_0__Bacteria;D_1__Firmicutes;D_2__Clostridia;D_3__Clostridiales;D_4__Lachnospiraceae;D_5__Lachnoclostridium;D_6__Dorea sp. 5-2 0.7294871710475912
851bd80d021dcf4e9f3f11e95310927c D_0__Bacteria;D_1__Firmicutes;D_2__Clostridia;D_3__Clostridiales;D_4__Ruminococcaceae;D_5__Ruminiclostridium;D_6__uncultured bacterium 0.8816288776291368
