## Supplemental File 6 for "*Clostridioides difficile* exploits toxin-mediated inflammation to alter the host nutritional landscape and exclude competitors from the gut microbiota"

### Sheet: ASVs
Mouse_ID	Rp1232	Rp1233	Rp1242	Rp1251	Rp1262	tcdR1272	tcdR1281	tcdR1291	tcdR1293	tcdR1303
Cage	123	123	124	125	126	127	128	129	129	130
Condition	R20291	R20291	R20291	R20291	R20291	tcdR	tcdR	tcdR	tcdR	tcdR
D_0__Bacteria;D_1__Bacteroidetes;D_2__Bacteroidia;D_3__Bacteroidales;D_4__Bacteroidaceae;D_5__Bacteroides;__	0	0	4	173	0	547	942	760	565	1013
D_0__Bacteria;D_1__Firmicutes;D_2__Bacilli;D_3__Lactobacillales;D_4__Enterococcaceae;D_5__Enterococcus;__	467	472	229	507	1073	815	581	509	297	941
D_0__Bacteria;D_1__Firmicutes;D_2__Bacilli;D_3__Lactobacillales;D_4__Lactobacillaceae;D_5__Lactobacillus;__	17	0	0	0	0	0	0	0	0	0
D_0__Bacteria;D_1__Firmicutes;D_2__Bacilli;D_3__Lactobacillales;D_4__Leuconostocaceae;D_5__Weissella;__	0	0	0	0	3	0	0	0	0	0
D_0__Bacteria;D_1__Firmicutes;D_2__Clostridia;D_3__Clostridiales;D_4__Christensenellaceae;D_5__uncultured;D_6__uncultured bacterium	8	0	0	0	0	0	0	0	0	0
D_0__Bacteria;D_1__Firmicutes;D_2__Clostridia;D_3__Clostridiales;D_4__Clostridiaceae 1;D_5__Clostridium sensu stricto 1;__	0	0	0	0	101	0	0	27	45	0
D_0__Bacteria;D_1__Firmicutes;D_2__Clostridia;D_3__Clostridiales;D_4__Clostridiales vadinBB60 group;D_5__uncultured bacterium;D_6__uncultured bacterium	0	12	0	0	0	0	0	0	0	0
D_0__Bacteria;D_1__Firmicutes;D_2__Clostridia;D_3__Clostridiales;D_4__Family XIII;D_5__[Eubacterium] brachy group;D_6__uncultured bacterium	0	0	0	7	0	0	0	0	0	0
D_0__Bacteria;D_1__Firmicutes;D_2__Clostridia;D_3__Clostridiales;D_4__Lachnospiraceae;D_5__A2;__	0	0	5	0	11	0	0	21	12	0
D_0__Bacteria;D_1__Firmicutes;D_2__Clostridia;D_3__Clostridiales;D_4__Lachnospiraceae;D_5__ASF356;__	0	0	0	81	0	0	0	0	0	0
D_0__Bacteria;D_1__Firmicutes;D_2__Clostridia;D_3__Clostridiales;D_4__Lachnospiraceae;D_5__Blautia;__	0	0	0	0	0	0	0	0	0	39
D_0__Bacteria;D_1__Firmicutes;D_2__Clostridia;D_3__Clostridiales;D_4__Lachnospiraceae;D_5__Lachnoclostridium;__	0	0	0	46	0	11	0	79	93	99
D_0__Bacteria;D_1__Firmicutes;D_2__Clostridia;D_3__Clostridiales;D_4__Lachnospiraceae;D_5__Lachnospiraceae FCS020 group;D_6__mouse gut metagenome	0	0	0	0	30	0	0	0	0	0
D_0__Bacteria;D_1__Firmicutes;D_2__Clostridia;D_3__Clostridiales;D_4__Lachnospiraceae;D_5__Lachnospiraceae NK4A136 group;D_6__Lachnospiraceae bacterium COE1	0	0	13	0	139	0	69	8	21	42
D_0__Bacteria;D_1__Firmicutes;D_2__Clostridia;D_3__Clostridiales;D_4__Lachnospiraceae;D_5__Lachnospiraceae NK4A136 group;__	7	0	0	69	17	0	182	59	17	14
D_0__Bacteria;D_1__Firmicutes;D_2__Clostridia;D_3__Clostridiales;D_4__Lachnospiraceae;D_5__Lachnospiraceae UCG-001;D_6__uncultured Clostridiales bacterium	0	0	0	0	0	0	0	18	38	0
D_0__Bacteria;D_1__Firmicutes;D_2__Clostridia;D_3__Clostridiales;D_4__Lachnospiraceae;D_5__Lachnospiraceae UCG-001;D_6__uncultured bacterium	0	0	0	0	0	0	0	0	15	0
D_0__Bacteria;D_1__Firmicutes;D_2__Clostridia;D_3__Clostridiales;D_4__Lachnospiraceae;D_5__Lachnospiraceae UCG-006;D_6__uncultured bacterium	10	9	0	38	80	0	0	21	0	46
D_0__Bacteria;D_1__Firmicutes;D_2__Clostridia;D_3__Clostridiales;D_4__Lachnospiraceae;D_5__[Eubacterium] ventriosum group;D_6__uncultured Clostridiales bacterium	0	0	0	28	4	0	0	0	0	4
D_0__Bacteria;D_1__Firmicutes;D_2__Clostridia;D_3__Clostridiales;D_4__Lachnospiraceae;D_5__uncultured;D_6__Clostridium sp. Clone-49	0	2	65	51	44	0	82	0	0	12
D_0__Bacteria;D_1__Firmicutes;D_2__Clostridia;D_3__Clostridiales;D_4__Lachnospiraceae;D_5__uncultured;D_6__Clostridium sp. Culture-41	0	0	0	0	0	0	0	0	0	27
D_0__Bacteria;D_1__Firmicutes;D_2__Clostridia;D_3__Clostridiales;D_4__Lachnospiraceae;__;__	419	297	114	250	870	70	14	220	102	316
D_0__Bacteria;D_1__Firmicutes;D_2__Clostridia;D_3__Clostridiales;D_4__Peptococcaceae;D_5__uncultured;D_6__uncultured organism	0	0	0	3	0	0	0	0	0	0
D_0__Bacteria;D_1__Firmicutes;D_2__Clostridia;D_3__Clostridiales;D_4__Peptostreptococcaceae;D_5__Clostridioides;__	69	117	184	29	290	190	17	10	60	115
D_0__Bacteria;D_1__Firmicutes;D_2__Clostridia;D_3__Clostridiales;D_4__Ruminococcaceae;D_5__Anaerotruncus;D_6__uncultured bacterium	0	0	0	0	44	0	0	0	0	0
D_0__Bacteria;D_1__Firmicutes;D_2__Clostridia;D_3__Clostridiales;D_4__Ruminococcaceae;D_5__Butyricicoccus;D_6__uncultured bacterium	9	0	0	6	0	0	0	0	0	0
D_0__Bacteria;D_1__Firmicutes;D_2__Clostridia;D_3__Clostridiales;D_4__Ruminococcaceae;D_5__Intestinimonas;__	0	0	0	0	0	0	0	0	0	23
D_0__Bacteria;D_1__Firmicutes;D_2__Clostridia;D_3__Clostridiales;D_4__Ruminococcaceae;D_5__Oscillibacter;D_6__uncultured bacterium	0	0	0	0	0	0	0	0	0	15
D_0__Bacteria;D_1__Firmicutes;D_2__Clostridia;D_3__Clostridiales;D_4__Ruminococcaceae;D_5__Oscillibacter;__	0	0	0	3	0	0	4	0	0	42
D_0__Bacteria;D_1__Firmicutes;D_2__Clostridia;D_3__Clostridiales;D_4__Ruminococcaceae;D_5__Ruminiclostridium 5;D_6__uncultured bacterium	0	0	0	0	0	0	0	6	5	0
D_0__Bacteria;D_1__Firmicutes;D_2__Clostridia;D_3__Clostridiales;D_4__Ruminococcaceae;D_5__Ruminiclostridium 9;__	0	0	34	22	31	0	0	82	31	27
D_0__Bacteria;D_1__Firmicutes;D_2__Clostridia;D_3__Clostridiales;D_4__Ruminococcaceae;D_5__Ruminiclostridium;D_6__uncultured bacterium	0	0	0	0	0	0	0	2	0	0
D_0__Bacteria;D_1__Firmicutes;D_2__Clostridia;D_3__Clostridiales;D_4__Ruminococcaceae;D_5__Ruminococcaceae UCG-013;D_6__uncultured bacterium	4	0	0	0	0	0	0	0	0	0
D_0__Bacteria;D_1__Firmicutes;D_2__Clostridia;D_3__Clostridiales;D_4__Ruminococcaceae;D_5__Ruminococcaceae UCG-013;__	50	4	0	180	0	0	0	103	0	0
D_0__Bacteria;D_1__Firmicutes;D_2__Clostridia;D_3__Clostridiales;D_4__Ruminococcaceae;D_5__uncultured;__	16	60	8	0	44	0	0	0	0	0
D_0__Bacteria;D_1__Firmicutes;D_2__Clostridia;D_3__Clostridiales;D_4__Ruminococcaceae;__;__	62	0	0	10	0	25	0	4	15	0
D_0__Bacteria;D_1__Firmicutes;D_2__Clostridia;D_3__Clostridiales;__;__;__	0	6	0	0	0	0	0	0	0	0
D_0__Bacteria;D_1__Firmicutes;D_2__Erysipelotrichia;D_3__Erysipelotrichales;D_4__Erysipelotrichaceae;D_5__Turicibacter;D_6__uncultured bacterium	0	0	5	0	0	20	21	147	57	186
D_0__Bacteria;D_1__Firmicutes;D_2__Erysipelotrichia;D_3__Erysipelotrichales;D_4__Erysipelotrichaceae;D_5__Turicibacter;__	5	0	0	0	0	0	0	0	0	0
D_0__Bacteria;D_1__Firmicutes;D_2__Erysipelotrichia;D_3__Erysipelotrichales;D_4__Erysipelotrichaceae;D_5__uncultured bacterium;D_6__uncultured bacterium	0	0	18	0	0	55	0	9	38	0
D_0__Bacteria;D_1__Firmicutes;D_2__Erysipelotrichia;D_3__Erysipelotrichales;D_4__Erysipelotrichaceae;D_5__uncultured;D_6__uncultured bacterium	30	48	0	23	211	0	15	0	0	3
D_0__Bacteria;D_1__Proteobacteria;D_2__Gammaproteobacteria;D_3__Betaproteobacteriales;D_4__Burkholderiaceae;D_5__Parasutterella;__	115	121	70	0	0	76	181	217	91	310
D_0__Bacteria;D_1__Verrucomicrobia;D_2__Verrucomicrobiae;D_3__Verrucomicrobiales;D_4__Akkermansiaceae;D_5__Akkermansia;__	516	72	0	0	540	677	0	0	0	0

### Sheet: Taxonomy
Feature ID Taxon Confidence
#q2:types categorical categorical
9908fffab7ed4f3bec44cda2f5084d49 D_0__Bacteria;D_1__Firmicutes;D_2__Bacilli;D_3__Lactobacillales;D_4__Enterococcaceae;D_5__Enterococcus 0.9882462806968766
836cd5ea357ad392c00a7e48d921be1d D_0__Bacteria;D_1__Bacteroidetes;D_2__Bacteroidia;D_3__Bacteroidales;D_4__Bacteroidaceae;D_5__Bacteroides 0.9999998700359454
7b28c20e72c6c95b3e604f0849245770 D_0__Bacteria;D_1__Verrucomicrobia;D_2__Verrucomicrobiae;D_3__Verrucomicrobiales;D_4__Akkermansiaceae;D_5__Akkermansia 0.9999998947879556
69a11f927915e2a3ba1f7b9c84486527 D_0__Bacteria;D_1__Proteobacteria;D_2__Gammaproteobacteria;D_3__Betaproteobacteriales;D_4__Burkholderiaceae;D_5__Parasutterella 0.9999902631705948
99bccd58aaeb00f98e22add40be6e36b D_0__Bacteria;D_1__Firmicutes;D_2__Clostridia;D_3__Clostridiales;D_4__Peptostreptococcaceae;D_5__Clostridioides 0.965591994949875
df0e3d38eec730326754d8c17a8b8efe D_0__Bacteria;D_1__Firmicutes;D_2__Erysipelotrichia;D_3__Erysipelotrichales;D_4__Erysipelotrichaceae;D_5__Turicibacter;D_6__uncultured bacterium 0.7693332722380338
2747bd94a19fbfa82f1e90e326d2f100 D_0__Bacteria;D_1__Firmicutes;D_2__Clostridia;D_3__Clostridiales;D_4__Ruminococcaceae;D_5__Ruminococcaceae UCG-013 0.9979248952088455
b0393e75df8338f8224463cb1b34efbd D_0__Bacteria;D_1__Firmicutes;D_2__Erysipelotrichia;D_3__Erysipelotrichales;D_4__Erysipelotrichaceae;D_5__uncultured;D_6__uncultured bacterium 0.9134277235017905
27b0bca5c048a9dfade9558dcf685681 D_0__Bacteria;D_1__Firmicutes;D_2__Clostridia;D_3__Clostridiales;D_4__Lachnospiraceae 0.9997724358660702
0e6645acd71bc7e1dc285638b8c3b44b D_0__Bacteria;D_1__Firmicutes;D_2__Clostridia;D_3__Clostridiales;D_4__Lachnospiraceae 0.9998336453942365
226ab97195d19858d059fffaef17f5d7 D_0__Bacteria;D_1__Firmicutes;D_2__Clostridia;D_3__Clostridiales;D_4__Lachnospiraceae;D_5__uncultured;D_6__Clostridium sp. Clone-49 0.8401929756007567
1fdb09b154f347c35de3aad68774cb79 D_0__Bacteria;D_1__Firmicutes;D_2__Clostridia;D_3__Clostridiales;D_4__Lachnospiraceae 0.9998196168159735
dd3f1d27af1be908d3c3fd143339aa9c D_0__Bacteria;D_1__Firmicutes;D_2__Clostridia;D_3__Clostridiales;D_4__Lachnospiraceae;D_5__Lachnospiraceae NK4A136 group;D_6__Lachnospiraceae bacterium COE1 0.9984364907379379
22907d450b79c927e4ffe34a2d09d2aa D_0__Bacteria;D_1__Firmicutes;D_2__Clostridia;D_3__Clostridiales;D_4__Lachnospiraceae;D_5__Lachnoclostridium 0.8454524337796682
37a7e187d35366eb6167cbe90e558af1 D_0__Bacteria;D_1__Firmicutes;D_2__Clostridia;D_3__Clostridiales;D_4__Lachnospiraceae 0.9984766742892303
ef3a40c4f26b5019887d73ceaaab84f2 D_0__Bacteria;D_1__Firmicutes;D_2__Clostridia;D_3__Clostridiales;D_4__Lachnospiraceae;D_5__Lachnospiraceae NK4A136 group 0.9751522927099208
50313555c1a4385e25c85b06a5c8ad42 D_0__Bacteria;D_1__Firmicutes;D_2__Clostridia;D_3__Clostridiales;D_4__Lachnospiraceae 0.9998558962215813
35b8c10c192360a7cdad628a185e99e5 D_0__Bacteria;D_1__Firmicutes;D_2__Clostridia;D_3__Clostridiales;D_4__Lachnospiraceae 0.9998194911602293
2b33752353804e5616919765189fded9 D_0__Bacteria;D_1__Firmicutes;D_2__Clostridia;D_3__Clostridiales;D_4__Lachnospiraceae 0.9995596256916564
9580aa8a52ec18a4e92e701cdb595faa D_0__Bacteria;D_1__Firmicutes;D_2__Clostridia;D_3__Clostridiales;D_4__Clostridiaceae 1;D_5__Clostridium sensu stricto 1 0.9658017739711383
5284495840f983847ec0d0b741a9a471 D_0__Bacteria;D_1__Firmicutes;D_2__Clostridia;D_3__Clostridiales;D_4__Lachnospiraceae 0.9999685307676205
f09f257605135a6049b847768387fb33 D_0__Bacteria;D_1__Firmicutes;D_2__Clostridia;D_3__Clostridiales;D_4__Lachnospiraceae 0.9995693100236472
ecb3759e804e8c86d9fb0de817207fe9 D_0__Bacteria;D_1__Firmicutes;D_2__Clostridia;D_3__Clostridiales;D_4__Ruminococcaceae;D_5__uncultured 0.9579267244440995
0dd0551c0dd279c12d8a31ad016f0a7b D_0__Bacteria;D_1__Firmicutes;D_2__Clostridia;D_3__Clostridiales;D_4__Lachnospiraceae;D_5__Lachnoclostridium 0.7876860996331603
97d033725a3fcb0e6b0f9554365d4e0f D_0__Bacteria;D_1__Firmicutes;D_2__Erysipelotrichia;D_3__Erysipelotrichales;D_4__Erysipelotrichaceae;D_5__uncultured bacterium;D_6__uncultured bacterium 0.7819399921709635
682dde043b6d08cf20021dc1e423446d D_0__Bacteria;D_1__Firmicutes;D_2__Clostridia;D_3__Clostridiales;D_4__Lachnospiraceae;D_5__Lachnospiraceae UCG-006;D_6__uncultured bacterium 0.9070403112052681
a452acdd4133942f4427f17e596c9a80 D_0__Bacteria;D_1__Firmicutes;D_2__Clostridia;D_3__Clostridiales;D_4__Lachnospiraceae 0.9998412221474295
a1fe1f45720a7ea7649cbaff45fa34e3 D_0__Bacteria;D_1__Firmicutes;D_2__Clostridia;D_3__Clostridiales;D_4__Lachnospiraceae 0.999845864602841
898eb92ef2d1ef893f7d0c383527b44d D_0__Bacteria;D_1__Firmicutes;D_2__Clostridia;D_3__Clostridiales;D_4__Lachnospiraceae;D_5__Lachnospiraceae UCG-006;D_6__uncultured bacterium 0.9449811222730643
f5e65944985d39991cba3fab949a0150 D_0__Bacteria;D_1__Firmicutes;D_2__Clostridia;D_3__Clostridiales;D_4__Lachnospiraceae;D_5__ASF356 0.9998054637748174
d85f7c80c1ad16d5903ce9d78ade5916 D_0__Bacteria;D_1__Firmicutes;D_2__Clostridia;D_3__Clostridiales;D_4__Ruminococcaceae 0.9978565011405562
08eedcaf8f982611c4982038139f6271 D_0__Bacteria;D_1__Firmicutes;D_2__Clostridia;D_3__Clostridiales;D_4__Lachnospiraceae 0.9997527408345277
b4138e283c45cf0bc5387f9794bdfbcf D_0__Bacteria;D_1__Firmicutes;D_2__Clostridia;D_3__Clostridiales;D_4__Lachnospiraceae;D_5__Lachnospiraceae NK4A136 group;D_6__Lachnospiraceae bacterium COE1 0.995650487295687
958d78a02bef69a795806f97adb117ea D_0__Bacteria;D_1__Firmicutes;D_2__Clostridia;D_3__Clostridiales;D_4__Ruminococcaceae;D_5__Ruminiclostridium 9 0.9243326075084034
f3e9d78daeea42d345080748e31ae3dd D_0__Bacteria;D_1__Firmicutes;D_2__Clostridia;D_3__Clostridiales;D_4__Ruminococcaceae;D_5__Ruminiclostridium 9 0.9182814430262475
f3f57fb4feeef35aada1a409a3352520 D_0__Bacteria;D_1__Firmicutes;D_2__Clostridia;D_3__Clostridiales;D_4__Lachnospiraceae 0.9999378655449762
3dfaa3fabdf04711351c97af550d2921 D_0__Bacteria;D_1__Firmicutes;D_2__Clostridia;D_3__Clostridiales;D_4__Lachnospiraceae;D_5__Lachnospiraceae NK4A136 group 0.7587699203129188
9c6688b479e664fa9d070647653e49ed D_0__Bacteria;D_1__Firmicutes;D_2__Clostridia;D_3__Clostridiales;D_4__Lachnospiraceae;D_5__Lachnospiraceae NK4A136 group 0.9323402028719482
df1e3080300aed496c300246714bd838 D_0__Bacteria;D_1__Firmicutes;D_2__Clostridia;D_3__Clostridiales;D_4__Lachnospiraceae;D_5__Lachnospiraceae UCG-001;D_6__uncultured Clostridiales bacterium 0.8322839929541174
37a0a427f45ea3b8299b4a41c10d02e6 D_0__Bacteria;D_1__Firmicutes;D_2__Clostridia;D_3__Clostridiales;D_4__Lachnospiraceae;D_5__Lachnospiraceae NK4A136 group 0.7740646054768501
aa72cb690f877a365de8223b4466671b D_0__Bacteria;D_1__Firmicutes;D_2__Clostridia;D_3__Clostridiales;D_4__Lachnospiraceae 0.9998630433990408
20ac30224f0d6923615fbc03ac84563f D_0__Bacteria;D_1__Firmicutes;D_2__Clostridia;D_3__Clostridiales;D_4__Ruminococcaceae;D_5__Ruminiclostridium 9 0.8412795323847347
9db5855bd9b253f9c84c6b36b3e25451 D_0__Bacteria;D_1__Firmicutes;D_2__Clostridia;D_3__Clostridiales;D_4__Lachnospiraceae 0.9993522927689161
da655131b22bfd130476359a287ed672 D_0__Bacteria;D_1__Firmicutes;D_2__Clostridia;D_3__Clostridiales;D_4__Lachnospiraceae 0.9997657125036867
0f2a5acc53e55f2c9f0c7409421dc5a0 D_0__Bacteria;D_1__Firmicutes;D_2__Clostridia;D_3__Clostridiales;D_4__Ruminococcaceae;D_5__Anaerotruncus;D_6__uncultured bacterium 0.7157424176897186
6c921e3ae0af506f54295d074ca071bc D_0__Bacteria;D_1__Firmicutes;D_2__Clostridia;D_3__Clostridiales;D_4__Lachnospiraceae;D_5__A2 0.9995750383438831
020f48a69f9bf40e54fbac885f94695a D_0__Bacteria;D_1__Firmicutes;D_2__Clostridia;D_3__Clostridiales;D_4__Lachnospiraceae 0.9993948979900138
6a8118b17d1d40cf877db24449ceb616 D_0__Bacteria;D_1__Firmicutes;D_2__Clostridia;D_3__Clostridiales;D_4__Ruminococcaceae;D_5__Oscillibacter 0.9998285338318853
6aaac37f56d07ffcea4fe9ef1cd00d2f D_0__Bacteria;D_1__Firmicutes;D_2__Clostridia;D_3__Clostridiales;D_4__Lachnospiraceae;D_5__Blautia 0.999893415557076
d084b32d5ad7ee012fef1f2de8889355 D_0__Bacteria;D_1__Firmicutes;D_2__Clostridia;D_3__Clostridiales;D_4__Lachnospiraceae;D_5__[Eubacterium] ventriosum group;D_6__uncultured Clostridiales bacterium 0.9264679079884447
83675d30639c20d61e9f59c2b956ee5b D_0__Bacteria;D_1__Firmicutes;D_2__Clostridia;D_3__Clostridiales;D_4__Lachnospiraceae 0.9999012910453388
3f574a1c6ddd83e13a9f0c0d99628511 D_0__Bacteria;D_1__Firmicutes;D_2__Clostridia;D_3__Clostridiales;D_4__Ruminococcaceae 0.9996986934295321
805c0959b90cd47bb52d9f6571c5fb6a D_0__Bacteria;D_1__Firmicutes;D_2__Clostridia;D_3__Clostridiales;D_4__Ruminococcaceae;D_5__Ruminiclostridium 9 0.9076315670970745
d6eda88bd8370a52076b0dafde12249a D_0__Bacteria;D_1__Firmicutes;D_2__Clostridia;D_3__Clostridiales;D_4__Lachnospiraceae;D_5__Lachnospiraceae FCS020 group;D_6__mouse gut metagenome 0.8792876342094468
7566bcf9eeeac8d93022dfa6b5e75ab5 D_0__Bacteria;D_1__Firmicutes;D_2__Clostridia;D_3__Clostridiales;D_4__Lachnospiraceae 0.9992697816008339
4422afa5e085d3e4373b56dd5c28160d D_0__Bacteria;D_1__Firmicutes;D_2__Clostridia;D_3__Clostridiales;D_4__Lachnospiraceae;D_5__uncultured;D_6__Clostridium sp. Culture-41 0.9010734117305047
901c9973bde010c1a5c49023e63cc252 D_0__Bacteria;D_1__Firmicutes;D_2__Clostridia;D_3__Clostridiales;D_4__Lachnospiraceae 0.9993794584055943
cc82a5a0b284dea47583c8afa5a99755 D_0__Bacteria;D_1__Firmicutes;D_2__Clostridia;D_3__Clostridiales;D_4__Ruminococcaceae;D_5__Intestinimonas 0.7049371683321738
ae56f854ea8f4a95b7950e1c3a9c4051 D_0__Bacteria;D_1__Firmicutes;D_2__Clostridia;D_3__Clostridiales;D_4__Lachnospiraceae 0.9970495584613492
0df6c802966e8670279671824da4f10a D_0__Bacteria;D_1__Firmicutes;D_2__Bacilli;D_3__Lactobacillales;D_4__Lactobacillaceae;D_5__Lactobacillus 0.999975548270254
51aac8df56f09e3d493625d4bab1cd7b D_0__Bacteria;D_1__Firmicutes;D_2__Clostridia;D_3__Clostridiales;D_4__Ruminococcaceae;D_5__Butyricicoccus;D_6__uncultured bacterium 0.9099254905557884
bfa3561ca0d31bca54be08e2d9f7937f D_0__Bacteria;D_1__Firmicutes;D_2__Clostridia;D_3__Clostridiales;D_4__Lachnospiraceae 0.9999546995865533
d93a3ef54cd04d16c30a94e15287caf4 D_0__Bacteria;D_1__Firmicutes;D_2__Clostridia;D_3__Clostridiales;D_4__Lachnospiraceae;D_5__Lachnospiraceae UCG-001;D_6__uncultured bacterium 0.9108113158161917
83183c1d868ac822c4dbcc0c6d1304ac D_0__Bacteria;D_1__Firmicutes;D_2__Clostridia;D_3__Clostridiales;D_4__Lachnospiraceae 0.9997912693492885
c2cd6f99655915682fbe061583f8b578 D_0__Bacteria;D_1__Firmicutes;D_2__Clostridia;D_3__Clostridiales;D_4__Ruminococcaceae;D_5__Oscillibacter;D_6__uncultured bacterium 0.7063297474366504
ebc6b8b4fcd1993be87b1f2188c5fe9b D_0__Bacteria;D_1__Firmicutes;D_2__Clostridia;D_3__Clostridiales;D_4__Lachnospiraceae 0.9998363091208586
c14f690b5be51e8e3cafd10bf438e62c D_0__Bacteria;D_1__Firmicutes;D_2__Clostridia;D_3__Clostridiales;D_4__Lachnospiraceae 0.9999543881309325
1328ddadac3f2d08eb25e79a18f7e574 D_0__Bacteria;D_1__Firmicutes;D_2__Clostridia;D_3__Clostridiales;D_4__Lachnospiraceae 0.9999280062307465
5e18094f37d33836726fabc09f8e46fc D_0__Bacteria;D_1__Firmicutes;D_2__Clostridia;D_3__Clostridiales;D_4__Clostridiales vadinBB60 group;D_5__uncultured bacterium;D_6__uncultured bacterium 0.9161835485969504
c2ad34addc26f871b36e062f6816d89f D_0__Bacteria;D_1__Firmicutes;D_2__Clostridia;D_3__Clostridiales;D_4__Lachnospiraceae 0.9999289532841374
f64f55b1af9b863086103dbf76e94e9f D_0__Bacteria;D_1__Firmicutes;D_2__Clostridia;D_3__Clostridiales;D_4__Ruminococcaceae;D_5__Ruminiclostridium 5;D_6__uncultured bacterium 0.8988570388116949
d23bbe506e4ded19e9dd017b65275bab D_0__Bacteria;D_1__Firmicutes;D_2__Clostridia;D_3__Clostridiales;D_4__Christensenellaceae;D_5__uncultured;D_6__uncultured bacterium 0.7777216977882752
a828d86ae6b1ae29eea5092499bc99df D_0__Bacteria;D_1__Firmicutes;D_2__Clostridia;D_3__Clostridiales;D_4__Family XIII;D_5__[Eubacterium] brachy group;D_6__uncultured bacterium 0.8435069650237551
31217980cfdf305668ba9c8482a34e81 D_0__Bacteria;D_1__Firmicutes;D_2__Clostridia;D_3__Clostridiales;D_4__Lachnospiraceae 0.999849695545353
8da18b476b64f6f053647455b6890f80 D_0__Bacteria;D_1__Firmicutes;D_2__Clostridia;D_3__Clostridiales;D_4__Ruminococcaceae;D_5__Oscillibacter 0.9066488768851293
5427d530a36e255b835e4c7114b03d6f D_0__Bacteria;D_1__Firmicutes;D_2__Clostridia;D_3__Clostridiales;D_4__Lachnospiraceae 0.9990046226925169
15fa4115a5f36a988eea193b6085218c D_0__Bacteria;D_1__Firmicutes;D_2__Bacilli;D_3__Lactobacillales;D_4__Enterococcaceae;D_5__Enterococcus 0.969334750214142
630d3298d6df053fa8d57ead7cd4df95 D_0__Bacteria;D_1__Firmicutes;D_2__Clostridia;D_3__Clostridiales 0.9432307400641942
dca5bc29c8ae92cee48c6ec73347a13b D_0__Bacteria;D_1__Firmicutes;D_2__Clostridia;D_3__Clostridiales;D_4__Ruminococcaceae;D_5__Ruminococcaceae UCG-013 0.9991240109817595
fbd6c2f83f6781f1710941d0f31db613 D_0__Bacteria;D_1__Firmicutes;D_2__Clostridia;D_3__Clostridiales;D_4__Lachnospiraceae 0.9983525573358651
1ea2c3e2a528db3d3be74e6d87fc2942 D_0__Bacteria;D_1__Firmicutes;D_2__Clostridia;D_3__Clostridiales;D_4__Lachnospiraceae 0.9999504856711569
ba1353c28ee8d8ef4d76cee84044f9f6 D_0__Bacteria;D_1__Firmicutes;D_2__Erysipelotrichia;D_3__Erysipelotrichales;D_4__Erysipelotrichaceae;D_5__Turicibacter 0.8223455416520533
b119436d57ff05f2bb0fda29f04b376a D_0__Bacteria;D_1__Firmicutes;D_2__Clostridia;D_3__Clostridiales;D_4__Lachnospiraceae 0.9990249383382218
00cd2f68603124759047487807589f27 D_0__Bacteria;D_1__Firmicutes;D_2__Clostridia;D_3__Clostridiales;D_4__Lachnospiraceae 0.9971595522015735
c67805e12dc927c5b3ba6b192381ecf7 D_0__Bacteria;D_1__Firmicutes;D_2__Clostridia;D_3__Clostridiales;D_4__Lachnospiraceae;D_5__A2 0.9991418516369655
60a2e0a4d6760de56ad66a42a4093dc5 D_0__Bacteria;D_1__Firmicutes;D_2__Clostridia;D_3__Clostridiales;D_4__Lachnospiraceae 0.9999158811662572
4daccbe0cc3aba8908a7e60a90eada68 D_0__Bacteria;D_1__Firmicutes;D_2__Clostridia;D_3__Clostridiales;D_4__Ruminococcaceae;D_5__Ruminococcaceae UCG-013;D_6__uncultured bacterium 0.8322434819689741
c3ff4c29778c6c86865687a4061a3382 D_0__Bacteria;D_1__Firmicutes;D_2__Clostridia;D_3__Clostridiales;D_4__Lachnospiraceae 0.9994137202543149
bbad0620f73e536bca17a2c769b09167 D_0__Bacteria;D_1__Firmicutes;D_2__Clostridia;D_3__Clostridiales;D_4__Lachnospiraceae 0.9993799820266085
af401ab814c23bd4ef290c030e9d6152 D_0__Bacteria;D_1__Firmicutes;D_2__Clostridia;D_3__Clostridiales;D_4__Lachnospiraceae;D_5__Lachnospiraceae NK4A136 group 0.9696879234890655
00dbcec69924cc7694d15fa0e7d8ad8c D_0__Bacteria;D_1__Firmicutes;D_2__Clostridia;D_3__Clostridiales;D_4__Ruminococcaceae 0.9983602853131642
11401ee29264e6f60b65371a2601cd07 D_0__Bacteria;D_1__Firmicutes;D_2__Clostridia;D_3__Clostridiales;D_4__Peptococcaceae;D_5__uncultured;D_6__uncultured organism 0.985657211220971
970dd45e40cf8b847e2575fc1cb5a3eb D_0__Bacteria;D_1__Firmicutes;D_2__Bacilli;D_3__Lactobacillales;D_4__Leuconostocaceae;D_5__Weissella 0.9999822870308426
fcc56797eaf5b259f88bf78619525ad0 D_0__Bacteria;D_1__Firmicutes;D_2__Clostridia;D_3__Clostridiales;D_4__Lachnospiraceae 0.9999457152799377
5f1f6453ad88dc836876671d27f97f58 D_0__Bacteria;D_1__Firmicutes;D_2__Clostridia;D_3__Clostridiales;D_4__Lachnospiraceae 0.9939313370327464
1c51a9d01db7dffafc7f72eb23f95530 D_0__Bacteria;D_1__Firmicutes;D_2__Clostridia;D_3__Clostridiales;D_4__Lachnospiraceae;D_5__uncultured;D_6__Clostridium sp. Culture-41 0.7997635688998715
4ac5de6617d5b4d5201a8d2d98c785e7 D_0__Bacteria;D_1__Firmicutes;D_2__Clostridia;D_3__Clostridiales;D_4__Ruminococcaceae 0.9896688317217677
10055b4de0b725f946f9dc5f3e8409df D_0__Bacteria;D_1__Firmicutes;D_2__Clostridia;D_3__Clostridiales;D_4__Lachnospiraceae 0.9994026180159037
bf34422106e5974ddf75216e2c05273c D_0__Bacteria;D_1__Firmicutes;D_2__Clostridia;D_3__Clostridiales;D_4__Ruminococcaceae;D_5__Ruminiclostridium;D_6__uncultured bacterium 0.9419273016074572
